# Apigenin as a Candidate Prenatal Treatment for Trisomy 21: Effects in Human Amniocytes and the Ts1Cje Mouse Model

**DOI:** 10.1101/495283

**Authors:** Faycal Guedj, Jeroen LA Pennings, Ashley E Siegel, Fatimah Alsebaa, Lauren J Massingham, Umadevi Tantravahi, Diana W Bianchi

## Abstract

Human fetuses with trisomy 21 (T21) have atypical brain development that is apparent sonographically in the second trimester. Prenatal diagnosis provides a potential opportunity to begin treatment *in utero*. We hypothesize that by analyzing and integrating dysregulated gene expression and pathways common to humans with DS and mouse models we can discover novel targets for therapy. Here, we tested the safety and efficacy of apigenin (4’, 5, 7-trihydroxyflavone), identified using this approach, in both human amniocytes from fetuses with T21 and in the Ts1Cje mouse model. The experiments compared treated to untreated results in T21 and euploid cells, as well as in Ts1Cje mice and their wild-type littermate controls. T21 cells cultured with apigenin (2µM) had significantly reduced oxidative stress and improved antioxidant defense response *in vitro*. Apigenin (333-400 mg/kg/day), mixed with chow, was initiated prenatally to the dams and fed to the pups over their lifetimes. There was no significant increase in birth defects or pup deaths resulting from prenatal apigenin treatment. Apigenin significantly improved several developmental milestones and spatial olfactory memory in Ts1Cje neonates. In addition, we noted sex-specific effects on exploratory behavior and long-term hippocampal memory in adult mice, with males showing significantly more improvement than females. Global gene expression analyses demonstrated that apigenin targets similar signaling pathways through common upstream regulators both *in vitro* and *in vivo*. These studies provide proof-of-principle that apigenin has therapeutic effects in preclinical models of Down syndrome.

**ONE SENTENCE SUMMARY:** As a candidate prenatal treatment for Down syndrome, apigenin improved oxidative stress/antioxidant capacity imbalance and reduced pathways associated with inflammation in human cells while improving aspects of behavior in the Ts1Cje mouse model.
