## Supplementary material for "Apigenin as a Candidate Prenatal Treatment for Trisomy 21: Effects in Human Amniocytes and the Ts1Cje Mouse Model"

### Sheet: A-DAVID-T21 Untr Vs Eup Untr
				Supplementary Table 4A: DAVID Dysregulated Pathways in Untreated T21 Compared to Untreated Euploid Amniocytes
I- Positively Enriched Pathways in Untreated T21 Versus Untreated Euploid Amniocytes										II- Negatively Enriched Pathways in Untreated T21 Versus Untreated Euploid Amniocytes
Category	Term	List Total	Count	Genes	Fold Enrichment	p Value	Benjamini BH			Category	Term	Count	List Total	Genes	Fold Enrichment	p Value	Benjamini BH
GOTERM_CC_DIRECT	GO:0005654~nucleoplasm	131	30	HIST1H4K, DUSP10, CXADR, MCM10, PRKACG, CCNE2, PRIM1, TYMS, VDR, HIST1H4B, FGF1, HIST3H3, HIST1H4J, EXO1, MCM3AP, CENPN, CDC6, PDXK, OLR1, BIRC3, CENPI, CDC25A, ESCO2, HES1, CCND2, ID1, ETS2, RRM2, DNMT1, YBEY	1.49908	0.0209453	0.281232			GOTERM_CC_DIRECT	GO:0016021~integral component of membrane	85	225	SYT1, TSPAN2, CLSTN2, SLC44A3, LPAR4, BNIP3, ANPEP, ENPEP, DPY19L2, EPCAM, FAR2, SLC2A3, ATP8B1, TGFA, SLC22A3, ERAP2, UNC5C, SLC4A4, SLC1A1, ROS1, PCDHB9, KIAA1324L, TRPM7, SPTLC3, MYCT1, SEL1L3, CDS1, MOXD1, ZDHHC17, BVES, SLC41A2, DPY19L2P1, CLDN1, ADAM17, SGCE, CDCA7L, TMEM184C, JAM2, ADAM12, PROS1, GALNT3, GCNT4, DCBLD1, PAM, KITLG, GPR1, PCDHB10, CDH8, ZPLD1, LINGO2, MARVELD2, DNER, FAT1, G…	1.33345	0.00175005	0.0914445
GOTERM_CC_DIRECT	GO:0005576~extracellular region	131	29	CCL2, HIST1H4K, CXCL5, IL18, FST, COL3A1, CLU, CXADR, TIMP3, MMP1, NETO1, ITGBL1, XYLT1, HIST1H4B, COL6A3, COL12A1, FGF1, HIST1H4J, FGFBP1, PLAT, HAPLN1, SCUBE3, ADAM23, NID2, DKK1, UACA, SERPINB2, LIPH, ADAMTS5	2.50579	7.52104e-06	0.000586471			GOTERM_BP_DIRECT	GO:0007165~signal transduction	30	217	CYTL1, KITLG, GREM1, PRKG1, EDNRA, TNFRSF11B, RGMB, STAC, PDE1C, PRKAA2, UNC5C, PLCB1, PAG1, LY75, TP53BP2, TGFBR1, CDS1, ARRDC3, CDKL2, ZDHHC17, CBLB, TNFSF10, ABCC9, TOM1L1, TENM2, CD274, CHRNB1, FAM126A, IGFBP5, VLDLR	1.99955	0.000447913	0.256814
GOTERM_CC_DIRECT	GO:0070062~extracellular exosome	131	29	ACTBL2, RHOJ, HIST1H4K, ASS1, IL18, CLU, HIST1H2AE, TIMP3, HIST1H4B, COL6A3, UPK1B, COL12A1, DOPEY2, RAB27B, HIST3H3, HIST1H4J, CPNE8, PLAT, ICAM1, PDXK, OLR1, LRRN4, NID2, THY1, GART, NCAM1, UACA, HIST1H2AL, KCTD12	1.43519	0.03902	0.403945			GOTERM_MF_DIRECT	GO:0005509~calcium ion binding	25	208	GALNT3, SYT1, PAM, CLSTN2, EPDR1, EDIL3, PCDHB10, CDH8, HMCN1, FAT1, DNER, PLCB1, THBS2, PCDHB9, CDH13, CBLB, CLGN, TENM2, DSC3, DSC2, TLL2, PROS1, CDH10, TLL1, VLDLR	2.8298	8.09695e-06	0.00348372
GOTERM_BP_DIRECT	GO:0007155~cell adhesion	123	16	ICAM1, HAPLN1, CCL2, OLR1, ADAM23, PCDH10, NID2, ITGBL1, THY1, HES1, NCAM1, ITGA6, COL6A3, COL12A1, RELN, GPNMB	4.75888	1.19751e-06	0.00129965			GOTERM_BP_DIRECT	GO:0007155~cell adhesion	15	217	ITGA11, KITLG, EDIL3, SLAMF7, CDH8, CDH13, RGMB, FAT1, DSC3, ADAM17, DSC2, CD24, ADAM12, LMLN, THBS2	2.52884	0.00254337	0.490768
GOTERM_MF_DIRECT	GO:0005178~integrin binding	119	11	EGFR, ICAM1, S1PR3, ITGA6, ADAM23, COL3A1, FGF1, GPNMB, CXADR, ADAMTS5, THY1	14.8612	3.1262e-09	7.78422e-07			GOTERM_BP_DIRECT	GO:0008284~positive regulation of cell proliferation	13	217	TGFBR1, GREM1, TGFB2, EPCAM, LIF, MYOCD, SFRP1, TGFA, ADAM17, CDCA7L, MAB21L2, RUNX2, DLG1	2.15874	0.0178039	0.753442
GOTERM_BP_DIRECT	GO:0006508~proteolysis	123	11	PLAT, ADAMTSL1, OLR1, ADAM23, BACE2, UBD, YBEY, RELN, MMP16, ADAMTS5, MMP1	3.00345	0.00352222	0.29415			GOTERM_BP_DIRECT	GO:0045892~negative regulation of transcription, DNA-templated	13	217	ARID4A, SFRP1, PRICKLE1, CIART, ATP8B1, MEG3, SMURF2, LOXL3, TRIM24, GREM1, RBPJ, PLCB1, RUNX2	2.01598	0.0284596	0.824288
KEGG_PATHWAY	hsa05206:MicroRNAs in cancer	82	10	CCNE2, EGFR, MIR125A, CCND2, BCL2, SOCS1, DNMT1, MMP16, TIMP3, CDC25A	2.95678	0.00586208	0.276289			GOTERM_BP_DIRECT	GO:0001666~response to hypoxia	11	217	EDNRA, PAM, CASP3, MYOCD, PLOD2, UCP2, ADAM17, BNIP3, CD24, TGFB2, ANGPTL4	4.94888	7.86885e-05	0.0990147
GOTERM_BP_DIRECT	GO:0008284~positive regulation of cell proliferation	123	10	HES1, EGFR, S1PR3, FLT1, TBX3, CXCL5, CCND2, BCL2, FGF1, FGFBP1	2.92962	0.0069506	0.359542			GOTERM_CC_DIRECT	GO:0007507~heart development	9	217	EDNRA, PAM, BVES, ALPK3, KCNJ8, TGFBR1, ARMC4, TBC1D32, TGFB2	3.8057	0.00257434	0.434041
KEGG_PATHWAY	hsa04151:PI3K-Akt signaling pathway	82	10	CCNE2, EGFR, FLT1, ITGA6, CCND2, BCL2, COL3A1, COL6A3, RELN, FGF1	2.44256	0.0189912	0.468864			GOTERM_CC_DIRECT	GO:0005125~cytokine activity	7	208	LIF, TNFRSF11B, TNFSF10, IFNE, KITLG, GREM1, TGFB2	3.2279	0.0214073	0.95535
GOTERM_BP_DIRECT	GO:0000082~G1/S transition of mitotic cell cycle	123	7	PRIM1, CCNE2, CDC6, TYMS, RRM2, MCM10, CDC25A	9.36904	9.91197e-05	0.0524018			GOTERM_BP_DIRECT	GO:0001764~neuron migration	5	217	CCKAR, DNER, DCDC2, FZD3, PRKG1	3.68488	0.0466328	0.904013
GOTERM_BP_DIRECT	GO:0030335~positive regulation of cell migration	123	7	EGFR, FLT1, ITGA6, SEMA3D, FGF1, GPNMB, SNAI2	5.19371	0.00225749	0.238688
GOTERM_CC_DIRECT	GO:0000786~nucleosome	131	6	HIST1H4K, HIST1H4B, HIST1H2AE, HIST3H3, HIST1H2AL, HIST1H4J	8.87965	0.000564968	0.0145859
GOTERM_BP_DIRECT	GO:0001501~skeletal system development	123	6	VDR, HAPLN1, TBX3, ETS2, COL3A1, COL12A1	5.97899	0.00324875	0.297695
GOTERM_BP_DIRECT	GO:0006260~DNA replication	123	6	EXO1, MCM3AP, CDC6, RRM2, MCM10, CDC25A	5.28466	0.00548087	0.347098
GOTERM_BP_DIRECT	GO:0001525~angiogenesis	123	6	CCL2, FLT1, ID1, IL18, FGF1, THY1	3.67319	0.0234307	0.520817
GOTERM_BP_DIRECT	GO:0051290~protein heterotetramerization	123	5	HIST1H4K, HIST1H4B, RRM2, HIST3H3, HIST1H4J	16.2524	0.000239791	0.0831532
GOTERM_BP_DIRECT	GO:0071230~cellular response to amino acid stimulus	123	5	EGFR, ASS1, COL3A1, SOCS1, DNMT1	14.5234	0.000371575	0.077549
GOTERM_BP_DIRECT	GO:0030574~collagen catabolic process	123	5	COL3A1, COL6A3, COL12A1, MMP16, MMP1	10.6657	0.00120379	0.17045
GOTERM_MF_DIRECT	GO:0016740~transferase activity	119	5	GSTM1, XYLT1, GALNT5, BIRC3, GART	7.38839	0.00459758	0.317832
GOTERM_BP_DIRECT	GO:0016337~single organismal cell-cell adhesion	123	5	EGFR, ICAM1, ITGA6, LMO7, THY1	6.75843	0.00629934	0.348788
GOTERM_MF_DIRECT	GO:0001078~transcriptional repressor activity, RNA polymerase II core promoter proximal region sequence-specific binding	119	5	HES1, TBX3, ETS2, E2F8, SNAI2	6.38996	0.00765364	0.317926
GOTERM_BP_DIRECT	GO:0071356~cellular response to tumor necrosis factor	123	5	TNFRSF21, ICAM1, CCL2, ASS1, ADAMTS12	6.20547	0.00847526	0.385221
GOTERM_BP_DIRECT	GO:0044267~cellular protein metabolic process	123	5	HIST1H4K, HIST1H4B, HIST1H4J, MMP1, SLC34A2	5.78476	0.0107795	0.429066
GOTERM_BP_DIRECT	GO:0006334~nucleosome assembly	123	5	HIST1H4K, HIST1H4B, HIST3H3, HIST1H4J, TSPYL6	5.73615	0.0110932	0.409461
GOTERM_BP_DIRECT	GO:0050900~leukocyte migration	123	5	ICAM1, ITGA6, OLR1, CXADR, MMP1	5.5951	0.0120694	0.409914
KEGG_PATHWAY	hsa04512:ECM-receptor interaction	82	5	ITGA6, COL3A1, COL6A3, RELN, HMMR	4.84301	0.018708	0.541143
GOTERM_BP_DIRECT	GO:0070374~positive regulation of ERK1 and ERK2 cascade	123	5	EGFR, ICAM1, CCL2, FGF1, GPNMB	3.90058	0.0388285	0.615472
GOTERM_CC_DIRECT	GO:0005788~endoplasmic reticulum lumen	131	5	ADAMTSL1, COL3A1, COL6A3, COL12A1, ADAMTS5	3.62277	0.0487859	0.451295

### Sheet: B-Pathways-T21 Apig Vs T21 Untr
		Supplementary Table 4B: DAVID Dysregulated Pathways in Apigenin Treated T21 Compared to Untreated T21 Amniocytes
I- Positively Enriched Pathways in Treated T21 Versus Untreated T21 Amniocytes										II- Negatively Enriched Pathways in Treated T21 Versus Untreated T21 Amniocytes
Category	Term	List Total	Count	Genes	Fold Enrichment	p Value	Benjamini BH			Category	Term	List Total	Count	Genes	Fold Enrichment	p Value	Benjamini BH
GOTERM_BP_DIRECT	GO:0051301~cell division	71	12	CCNB2, KIF20B, CKS2, TIPIN, NUF2, CETN3, CENPF, SKA1, MIS18BP1, ZWILCH, CCNA2, ZW10	8.10881	1.9887e-07	5.41907e-05			GOTERM_CC_DIRECT	GO:0005886~plasma membrane	106	45	CCKAR, KIR2DL5B, OR51D1, KIR3DS1, OR1L6, ITGA11, IGHV2-5, KCNA7, FXYD7, OR10G4, VCAM1, KISS1R, OR4C16, GP5, OR13C3, CLEC4E, GPR27, OR2G6, HLA-DRB5, MAS1L, IGKV2D-28, OR2T35, ANO9, OR14C36, PCDHB4, NTN4, PDYN, RAB33A, IGLV3-1, KCNA10, CD38, SSTR3, RND1, OR3A3, OR52K1, OR4K14, F2, CEMIP, SERPINB2, LIPH, SYT13, TREML1, OR4P4, GPR31, OR2AT4	1.87736	7.74833e-06	0.000689366
GOTERM_BP_DIRECT	GO:0007067~mitotic nuclear division	71	11	CCNB2, KIF20B, TIPIN, NUF2, CETN3, CENPF, SKA1, MIS18BP1, ZWILCH, CCNA2, ZW10	10.4902	7.51188e-08	4.09389e-05			GOTERM_BP_DIRECT	GO:0007186~G-protein coupled receptor signaling pathway	98	21	MLN, CCL2, OR51D1, OR1L6, MRGPRX4, OR10G4, KISS1R, OR4C16, OR13C3, OR3A3, OR2G6, GPR27, OR52K1, OR4K14, MAS1L, OR2T35, PRLH, GPR31, OR4P4, OR2AT4, OR14C36	4.00254	1.63567e-07	9.09393e-05
GOTERM_BP_DIRECT	GO:0008284~positive regulation of cell proliferation	71	6	HES1, PRC1, KIF20B, TIPIN, HAS2, IRS1	3.04516	0.0448048	0.917772			GOTERM_MF_DIRECT	GO:0004930~G-protein coupled receptor activity	98	18	OR51D1, OR1L6, MRGPRX4, OR10G4, KISS1R, OR13C3, OR4C16, OR3A3, OR2G6, GPR27, OR52K1, OR4K14, MAS1L, OR2T35, GPR31, OR4P4, OR2AT4, OR14C36	4.36703	5.39493e-07	7.98418e-05
GOTERM_BP_DIRECT	GO:0007062~sister chromatid cohesion	71	5	NUF2, CENPF, SKA1, ZWILCH, ZW10	11.4809	0.000897338	0.150485			GOTERM_BP_DIRECT	GO:0050911~detection of chemical stimulus involved in sensory perception of smell	98	13	OR51D1, OR1L6, OR10G4, OR13C3, OR4C16, OR3A3, OR52K1, OR2G6, OR4K14, OR2T35, OR4P4, OR14C36, OR2AT4	5.2412	6.04211e-06	0.0016783
GOTERM_CC_DIRECT	GO:0000776~kinetochore	76	3	CENPF, ZWILCH, ZW10	8.88109	0.0439434	0.512766			GOTERM_MF_DIRECT	GO:0004984~olfactory receptor activity	98	13	OR51D1, OR1L6, OR10G4, OR13C3, OR4C16, OR3A3, OR52K1, OR2G6, OR4K14, OR2T35, OR4P4, OR14C36, OR2AT4	5.19563	6.60498e-06	0.000488651
GOTERM_MF_DIRECT	GO:0005515~protein binding	71	51	ZAK, PRC1, NIF3L1, FST, PUS7L, PRMT3, MALL, HHIP, CCNA2, FANCB, USP13, TOMM34, ZW10, ZFP36, IRS4, RAP1GDS1, GTF2H3, MED11, MGP, IRS1, PRPF4, GLTP, HES1, RFC3, CTSC, ADAMTS3, CETN3, TIPIN, KITLG, IL7R, COMMD8, SKA1, WDHD1, ZWILCH, FH, GEMIN5, HIST1H2BB, NUF2, BRCA2, CENPF, C5ORF30, DUSP5, CCNB2, RGS2, ITGA6, CKS2, KIF20B, RRS1, MIS18BP1, UTP20, HIST1H2AM	1.38028	0.000726635	0.110442			GOTERM_CC_DIRECT	GO:0005576~extracellular region	106	22	MLN, CCL2, STC2, LUM, NTN4, IGHV2-5, PDYN, GDNF, MMP1, IGLV3-1, SOST, FOLR3, F2, CEMIP, SERPINB2, NPPB, LIPH, IGKV2D-28, NMS, PRLH, IL1A, FGF3	2.34928	0.00029823	0.0131855
GOTERM_BP_DIRECT	GO:0006461~protein complex assembly	71	4	HES1, CLGN, ZW10, GEMIN5	8.15542	0.0125703	0.74813			GOTERM_CC_DIRECT	GO:0005615~extracellular space	106	17	GDF3, CCL2, STC2, LUM, POSTN, GREM1, VCAM1, SOST, CST9, CST7, F2, SERPINB2, NPPB, HLA-DRB5, LIPH, PATE2, IL1A	2.1698	0.0043518	0.121364
GOTERM_CC_DIRECT	GO:0005654~nucleoplasm	76	22	POLR3G, HIST1H2BB, PRC1, TAF4B, TIPIN, GTF2H3, BRCA2, CENPF, PRPF4, HES1, DUSP5, TYMS, RFC3, CCNB2, KIF20B, MIS18BP1, UTP20, WDHD1, CCNA2, FANCB, TOMM34, GEMIN5	1.89489	0.00340053	0.387686			GOTERM_BP_DIRECT	GO:0006955~immune response	98	8	CCL2, KIR3DS1, CST7, HLA-DRB5, IGKV2D-28, IGHV2-5, IL1A, IGLV3-1	3.256	0.0110194	0.785661
KEGG_PATHWAY	hsa05206:MicroRNAs in cancer	39	6	MIR103A2, MIR129-2, MIR100, MIR29A, MIR21, IRS1	3.73009	0.0189586	0.757415			GOTERM_BP_DIRECT	GO:0050776~regulation of immune response	98	5	VCAM1, IGKV2D-28, IGHV2-5, TREML1, IGLV3-1	4.81312	0.0197273	0.842185
GOTERM_MF_DIRECT	GO:0051087~chaperone binding	71	3	HES1, CTSC, USP13	8.80595	0.044517	0.974417			GOTERM_MF_DIRECT	GO:0005179~hormone activity	98	4	MLN, STC2, NPPB, PRLH	7.33	0.0169151	0.396477
										GOTERM_BP_DIRECT	GO:0007155~cell adhesion	98	7	VCAM1, GP5, CCL2, CYP1B1, PCDHB4, ITGA11, POSTN	2.61313	0.0498925	0.906645

### Sheet: C-Pathways-T21 Apig Vs Eup Untr
		Supplementary Table 4C: DAVID Dysregulated Pathways in Apigenin Treated T21 Compared to Untreated Euploid Amniocytes
I- Positively Enriched Pathways in Treated T21 Versus Untreated Euploid Amniocytes										II- Negatively Enriched Pathways in Treated T21 Versus Untreated Euploid Amniocytes
Category	Term	List Total	Count	Genes	Fold Enrichment	PValue	Benjamini			Category	Term	List Total	Count	Genes	Fold Enrichment	PValue	Benjamini
GOTERM_CC_DIRECT	GO:0005634~nucleus	200	110	HIST2H2AA4, PRC1, PRR11, LMO7, AURKA, AURKB, MCM10, PNP, HIST1H2BO, CDCA8, HIST1H2BM, CDCA7, OIP5, HIST1H2BL, WDR76, HIST1H2BI, H2AFX, RARB, CCNA2, ASPM, DTL, NEIL3, DEPDC1, ESCO2, NCAPD2, MAD2L1, ZWINT, HIST1H4L, HIST1H4K, NEK2, TICRR, TIMP3, HIST1H4B, NCAPG2, HIST1H4F, HIST1H4C, HIST1H4D, HIST1H4J, HELLS, HIST1H3J, MKI67, NUF2, BRIP1, ATAD2, NDC80, ATAD5, CDC20, DONSON, TRIM55, UACA, PLK1, HIST…	1.85101	1.18557e-13	4.41092e-12			GOTERM_CC_DIRECT	GO:0005886~plasma membrane	212	60	CCKAR, SYT1, SLC44A3, GDF5, ATP10D, ENPEP, PRKG1, EDNRA, CASP3, TNFRSF11B, CLEC4E, SLC2A3, TGFA, ERAP2, SLC1A1, PAG1, DLG1, PCDHB3, OR4F15, EPB41L3, TAS2R14, BVES, CPE, SLC41A2, JAM2, ADAM12, PAM, AKAP12, ITGA11, CD109, ERVK-7, PCDHB10, SORCS3, CDH8, ITGB8, DNER, ITGAV, FAT1, SCN5A, FLRT2, GLRB, TRPC4, TGFBR1, NTN4, GRIA3, DGKI, SLAMF7, CDH13, ABCC9, NEDD1, CBLB, TMEM47, GPR37, KCNJ8, TENM2, CD27…	1.25157	0.0394606	0.442959
GOTERM_CC_DIRECT	GO:0005654~nucleoplasm	200	88	KIF23, CLSPN, PRC1, AURKA, AURKB, MCM10, GTSE1, HIST1H2BO, PRIM1, CCNE2, HIST1H2BM, CDCA8, CDCA7, FANCI, HIST1H2BL, OIP5, HIST1H2BI, CDCA2, H2AFX, RARB, TOP2A, CCNA2, FANCB, CDK1, CDC6, DTL, NEIL3, TPX2, DEPDC1, MCM4, ESCO2, MCM6, NCAPD2, RFC3, FANCD2, RRM2, UBE2T, HIST1H4L, KIF4A, HIST1H4K, LMNB1, TICRR, FOXM1, KIAA0101, ANLN, MYBL2, TYMS, HIST1H4B, HJURP, NCAPG2, BUB1, HIST1H4F, HIST1H4C, HIST1…	2.88023	4.26011e-22	3.9619e-20			GOTERM_CC_DIRECT	GO:0005615~extracellular space	212	28	PAM, NOG, LUM, EDN1, GDF5, CD109, CYTL1, POSTN, LRRC17, SPOCK1, ANPEP, GREM1, TGFB2, LIF, TNFRSF11B, SEMA3E, CFH, TGFA, CFI, LOXL3, ANGPTL4, INA, FLRT2, STC2, CDH13, TNFSF10, CPE, EREG	1.78689	0.00368425	0.331237
GOTERM_CC_DIRECT	GO:0000786~nucleosome	200	26	HIST1H2AB, HIST2H2AA4, HIST1H4L, HIST1H4K, HIST1H2AG, HIST1H2AE, HIST1H2BO, HIST1H2BM, HIST1H2BL, HIST1H4B, HIST1H2BI, HIST1H4F, HIST1H4C, H2AFX, HIST1H4D, HIST1H4J, HIST1H3J, HIST1H2BF, HIST1H1B, HIST1H3A, HIST1H3B, HIST1H3C, HIST1H2AH, HIST1H3F, HIST1H2AM, HIST1H3I	25.2034	4.00878e-28	7.45634e-26			GOTERM_MF_DIRECT	GO:0005509~calcium ion binding	192	25	GALNT3, SYT1, PAM, EPDR1, CLSTN2, PCDHB3, PADI2, SPOCK1, EDIL3, LPCAT2, PCDHB10, CDH8, CDH13, CBLB, CLGN, HMCN1, FLG, TENM2, DNER, FAT1, DSC3, DSC2, TLL2, TLL1, VLDLR	3.06562	1.97378e-06	0.000761589
GOTERM_MF_DIRECT	GO:0003677~DNA binding	191	39	HIST1H2AB, CLSPN, HIST1H4L, HIST2H2AA4, KIF4A, HIST1H4K, HIST1H2AG, FOXM1, HIST1H2AE, HIST1H2BO, HIST1H2BM, FANCI, HIST1H4B, HJURP, HIST1H2BL, HIST1H2BI, WDR76, HIST1H4F, H2AFX, HIST1H4C, RARB, HIST1H4D, POLQ, TOP2A, HIST1H4J, FEN1, EXO1, MKI67, TBX3, HIST1H2BF, KIF15, BRIP1, NUSAP1, MCM4, MCM6, RFC3, HIST1H2AH, DNMT1, HIST1H2AM	2.05908	1.99921e-05	0.000773686			GOTERM_BP_DIRECT	GO:0007155~cell adhesion	200	16	CYP1B1, PCDHB3, ITGA11, POSTN, SPOCK1, EDIL3, SLAMF7, CDH8, CDH13, ITGB8, ITGAV, FAT1, DSC3, DSC2, CD24, ADAM12	2.92671	0.000388112	0.0978254
GOTERM_MF_DIRECT	GO:0042393~histone binding	191	18	HIST1H3J, HIST1H4L, HIST1H4K, ATAD2, NCAPD2, HJURP, HIST1H4B, HIST1H3A, HIST1H3B, HIST1H4F, HIST1H3C, HIST1H4C, H2AFX, HIST1H4D, HIST1H3F, CHAF1B, HIST1H4J, HIST1H3I	13.04	3.31927e-14	8.99603e-12			GOTERM_BP_DIRECT	GO:0030154~cell differentiation	200	11	INA, MURC, INHBA, CHRDL1, ANKRD49, MEG3, ANPEP, CSRP2, TLL2, TLL1, ANGPTL4	1.99905	0.0490334	0.787833
GOTERM_CC_DIRECT	GO:0070062~extracellular exosome	200	52	RHOJ, HIST2H2AA4, IL18, PNP, HIST1H2BM, HIST1H2BL, HIST1H2BI, COL12A1, H2AFX, DOCK10, ICAM1, CDK1, HIST1H1B, THY1, PLAUR, NCAM1, CTSC, HIST1H2AB, HIST1H4L, HIST1H4K, HIST1H2AG, HIST1H2AE, CD70, TIMP3, PFAS, FGB, HIST1H4B, COL6A3, UPK1B, HIST1H4F, HIST1H4C, HIST1H4D, HIST1H4J, CPNE8, HIST1H3J, OLR1, LRRN4, HIST1H2BF, ATAD2, NID2, RACGAP1, GART, UACA, HIST1H3A, CCT8, HIST1H3B, HIST1H2AH, HIST1H3C, …	1.68561	0.000125058	0.000968791			GOTERM_BP_DIRECT	GO:0001666~response to hypoxia	200	10	EDNRA, PAM, CASP3, MYOCD, PLOD2, UCP2, POSTN, CD24, TGFB2, ANGPTL4	4.8814	0.000214347	0.0904009
GOTERM_BP_DIRECT	GO:0031047~gene silencing by RNA	193	14	HIST1H3J, HIST1H4L, HIST1H4K, HIST1H4B, NUP210, HIST1H3A, HIST1H3B, HIST1H3C, HIST1H4F, HIST1H4C, HIST1H4D, HIST1H3F, HIST1H4J, HIST1H3I	10.9736	4.28597e-10	2.98589e-08			GOTERM_BP_DIRECT	GO:0007507~heart development	200	10	EDNRA, PAM, BVES, ALPK3, KCNJ8, TGFBR1, EDN1, ARMC4, BICC1, TGFB2	4.58798	0.000339374	0.106422
GOTERM_BP_DIRECT	GO:0045814~negative regulation of gene expression, epigenetic	193	14	HIST1H3J, HIST1H4L, HIST1H4K, HIST1H4B, HIST1H3A, HIST1H3B, DNMT1, HIST1H4F, HIST1H3C, HIST1H4C, HIST1H4D, HIST1H3F, HIST1H4J, HIST1H3I	24.3615	9.25309e-15	1.2037e-12			GOTERM_BP_DIRECT	GO:0007267~cell-cell signaling	200	10	INHBA, TNFSF10, EREG, FAT1, EDN1, GDF5, FGF11, ENPEP, GREM1, TGFB2	3.30551	0.00334004	0.331888
GOTERM_MF_DIRECT	GO:0005524~ATP binding	191	39	KIF23, KIF4A, NEK2, TTK, AURKA, AURKB, PFAS, TRIB2, TK1, PAK6, KIF2C, BUB1, POLQ, TOP2A, HELLS, TRIP13, KIF14, CDK1, CDC6, FLT1, KIF11, MKI67, KIF15, TPX2, BRIP1, ATAD2, CENPE, ATAD5, PBK, MCM4, MCM6, GART, PLK4, PLK1, CCT8, KIF20B, CIT, UBE2T, KIF20A	2.30562	1.42631e-06	7.73033e-05			GOTERM_BP_DIRECT	GO:0030198~extracellular matrix organization	200	9	TNFRSF11B, CRISPLD2, ITGB8, ITGAV, LUM, ITGA11, POSTN, JAM2, DNAJB6	3.85531	0.00237346	0.325558
GOTERM_BP_DIRECT	GO:0051301~cell division	193	37	NEK2, AURKA, CCNE2, FAM83D, KIF2C, CDCA8, NCAPH, CDCA7, NCAPG2, NCAPG, OIP5, CDCA2, BUB1, SKA3, SKA1, CCNA2, HELLS, CDCA3, KIF14, CDK1, CDC6, KIF11, NUF2, TPX2, CENPF, NDC80, CENPE, CDC20, BIRC5, CDC25C, CDC25A, NCAPD2, CCNB1, CCNB2, MAD2L1, ZWINT, KIF20B	9.19769	3.22192e-24	1.68345e-21			GOTERM_MF_DIRECT	GO:0005125~cytokine activity	192	8	LIF, INHBA, TNFRSF11B, TNFSF10, EDN1, GDF5, GREM1, TGFB2	3.99645	0.00393733	0.53299
GOTERM_BP_DIRECT	GO:0007067~mitotic nuclear division	193	35	NEK2, ANLN, AURKA, CEP55, AURKB, FAM83D, KIF2C, NCAPG2, OIP5, CDCA2, BUB1, SKA3, SKA1, CCNA2, HELLS, ASPM, CDCA3, CDK1, CENPN, CDC6, KIF11, KIF15, NUF2, TPX2, CENPF, NDC80, CDC20, BIRC5, PBK, CDC25C, CDC25A, CCNB2, PLK1, KIF20B, CIT	12.279	4.66147e-27	4.87123e-24			GOTERM_BP_DIRECT	GO:0001764~neuron migration	200	6	CCKAR, DNER, DCDC2, SPOCK1, PRKG1, NR2F2	4.79771	0.00825516	0.49691
GOTERM_BP_DIRECT	GO:0008283~cell proliferation	193	19	CDK1, MKI67, DLGAP5, E2F8, KIF15, TPX2, CENPF, CD70, AURKB, CDC25C, MCM10, CDC25A, FAM83D, KIF2C, TYMS, PLK1, BUB1, TCF19, EMP1	4.51666	2.21799e-07	1.00773e-05
GOTERM_CC_DIRECT	GO:0005819~spindle	200	15	KIF23, KIF11, PRC1, KIF15, TPX2, NUSAP1, CENPF, TTK, BIRC5, CDC20, AURKA, AURKB, PLK1, SHCBP1, KIF20A	11.2959	5.88931e-11	1.21712e-09
GOTERM_CC_DIRECT	GO:0000776~kinetochore	200	13	NEK2, CENPF, TTK, NDC80, CENPE, AURKB, CENPI, KIF2C, MAD2L1, PLK1, ZWINT, BUB1, SKA3	14.6242	7.54149e-11	1.40272e-09
GOTERM_BP_DIRECT	GO:0000086~G2/M transition of mitotic cell cycle	193	15	CDK1, NES, NEK2, FOXM1, TPX2, BIRC5, AURKA, CDC25C, CDC25A, HMMR, CCNB1, PLK4, CCNB2, PLK1, CIT	9.52611	5.61917e-10	3.67002e-08
GOTERM_BP_DIRECT	GO:0031145~anaphase-promoting complex-dependent catabolic process	193	7	CCNB1, CDK1, MAD2L1, PLK1, AURKA, CDC20, AURKB	7.70932	0.000287399	0.00729944
GOTERM_BP_DIRECT	GO:0006281~DNA repair	193	11	EXO1, CLSPN, CDK1, FANCD2, TICRR, FANCI, FOXM1, POLQ, CHAF1B, UBE2T, FEN1	4.07258	0.000382085	0.00903519
GOTERM_BP_DIRECT	GO:0006974~cellular response to DNA damage stimulus	193	10	DTL, WDR76, KIAA0101, H2AFX, ATAD5, POLQ, MCM10, TOP2A, UBE2T, BARD1	4.18294	0.000662571	0.0146285
GOTERM_BP_DIRECT	GO:0007155~cell adhesion	193	12	NCAM1, CTNNAL1, ICAM1, HAPLN1, OLR1, ADAM23, COL6A3, PCDH10, COL12A1, RELN, NID2, THY1	2.27465	0.0167103	0.21966
GOTERM_MF_DIRECT	GO:0098641~cadherin binding involved in cell-cell adhesion	191	11	PAK6, HIST1H3J, CCNB2, KIAA1524, CCT8, HIST1H3A, HIST1H3B, HIST1H3C, ANLN, HIST1H3F, HIST1H3I	3.35243	0.00168893	0.0346238
GOTERM_MF_DIRECT	GO:0004674~protein serine/threonine kinase activity	191	11	PAK6, CDK1, PLK4, PLK1, NEK2, BUB1, TTK, AURKA, PBK, AURKB, CIT	2.58565	0.010342	0.152718
GOTERM_BP_DIRECT	GO:0007018~microtubule-based movement	193	10	KIF23, KIF14, KIF2C, KIF4A, KIF11, KIF15, KIF20B, CENPE, RACGAP1, KIF20A	10.7414	3.55378e-07	1.54736e-05
GOTERM_BP_DIRECT	GO:0006890~retrograde vesicle-mediated transport, Golgi to ER	193	7	KIF23, KIF2C, KIF4A, KIF11, KIF15, CENPE, RACGAP1	7.42727	0.000351953	0.00872022

### Sheet: D-Pathway-Eup Apig Vs Eup Untr
				Supplementary Table 4D: DAVID Dysregulated Pathways in Apigenin Treated Euploid Compared to Untreated Euploid Amniocytes
I- Positively Enriched Pathways in Treated Eup Versus Untreated Eup Amniocytes									II- Negatively Enriched Pathways in Treated Eup Versus Untreated Eup Amniocytes
Category	Term	List Total	Count	Genes	Fold Enrichment	p Value	Benjamini BH		Category	Term	List Total	Count	Genes	Fold Enrichment	p Value	Benjamini BH
GOTERM_CC_DIRECT	GO:0005886~plasma membrane	16	8	OR52N2, OR2A12, OR4C16, OR56A1, TGM2, KITLG, IGHV2-5, IL7R	2.21111	0.0342756	0.752185		GOTERM_CC_DIRECT	GO:0005615~extracellular space	130	25	ACTBL2, CCL2, STC2, LY96, LUM, CYTL1, CXCL8, LRRC17, POSTN, GREM1, CDH13, EREG, CPE, EPGN, ERVH48-1, SEMA3D, SERPINB2, LIPH, PTN, COL12A1, IFNA14, PROS1, ADAMTS5, IFNA17, SCG2	2.60179	2.26382e-05	0.00318693
GOTERM_BP_DIRECT	GO:0007165~signal transduction	15	5	OR52N2, KITLG, FGF21, IL7R, SOX9	4.82113	0.0129948	0.795915		GOTERM_CC_DIRECT	GO:0005576~extracellular region	130	24	CCL2, STC2, LUM, NTN4, CXCL8, IGIP, GDNF, MMP1, IGHV3-9, EREG, C4ORF26, PSG5, CEMIP, SERPINB2, DEFB117, LIPH, COL12A1, IFNA14, CDC37L1, MFAP5, PROS1, ADAMTS5, GBP1, IFNA17	2.08971	0.000875073	0.0598536
GOTERM_CC_DIRECT	GO:0005576~extracellular region	16	5	KITLG, IGHV2-5, HIST1H3E, FGF21, IL7R	3.53727	0.0375809	0.53518		GOTERM_MF_DIRECT	GO:0005509~calcium ion binding	121	11	CDH13, PLA2G4A, HMCN1, ANXA10, FLG, DSC2, PCDH7, LPCAT2, PROS1, PCDHB10, MMP1	2.14036	0.031702	0.920681
GOTERM_BP_DIRECT	GO:0050911~detection of chemical stimulus involved in sensory perception of smell	15	4	OR52N2, OR2A12, OR4C16, OR56A1	10.5362	0.00476017	0.686352		GOTERM_BP_DIRECT	GO:0007155~cell adhesion	121	9	MPZL3, CDH13, CCL2, CYP1B1, ITGA11, COL12A1, DSC2, POSTN, CD24	2.72111	0.0172362	0.710265
GOTERM_MF_DIRECT	GO:0004984~olfactory receptor activity	15	4	OR52N2, OR2A12, OR4C16, OR56A1	10.4445	0.00487797	0.232069		GOTERM_BP_DIRECT	GO:0008284~positive regulation of cell proliferation	121	8	EREG, EPGN, TGFBR1, ARNT2, PRAMEF22, PTN, GREM1, GDNF	2.38244	0.0498097	0.82577
GOTERM_MF_DIRECT	GO:0004930~G-protein coupled receptor activity	15	4	OR52N2, OR2A12, OR4C16, OR56A1	6.34028	0.0190592	0.405221		GOTERM_BP_DIRECT	GO:0051607~defense response to virus	121	6	IFIT1, ABCC9, IFNA14, ZNF175, GBP1, IFNA17	5.04643	0.00663491	0.556522
GOTERM_BP_DIRECT	GO:0007186~G-protein coupled receptor signaling pathway	15	4	OR52N2, OR2A12, OR4C16, TGM2	4.98094	0.0357562	0.829595		GOTERM_BP_DIRECT	GO:0010628~positive regulation of gene expression	121	6	DDX58, KDM6A, TGFBR1, PTPN22, EIF2AK3, RAB27A	3.1781	0.0399602	0.840406
KEGG_PATHWAY	hsa03008:Ribosome biogenesis in eukaryotes	17	3	SNORD3A, SNORD3C, SNORD3B-1	14.0162	0.0167699	0.310691		KEGG_PATHWAY	hsa04064:NF-kappa B signaling pathway	52	5	DDX58, LY96, CXCL8, BIRC3, TNFAIP3	7.63705	0.00373345	0.211417
GOTERM_BP_DIRECT	GO:0071364~cellular response to epidermal growth factor stimulus	15	2	ZFP36, SOX9	67.8465	0.0271748	0.892645		GOTERM_MF_DIRECT	GO:0008083~growth factor activity	121	5	EREG, EPGN, PTN, GDNF, MACC1	4.30594	0.0284822	0.966948
GOTERM_BP_DIRECT	GO:0019933~cAMP-mediated signaling	15	2	TGM2, SOX9	58.9193	0.0312318	0.854502		GOTERM_BP_DIRECT	GO:0030335~positive regulation of cell migration	121	5	CDH13, TGFBR1, CD274, SEMA3D, CEMIP	3.77111	0.0430428	0.833255
