## Supplementary material for "Apigenin as a Candidate Prenatal Treatment for Trisomy 21: Effects in Human Amniocytes and the Ts1Cje Mouse Model"

### Sheet: A-IPA-T21 Untr Vs Eup Untr
Supplementary Table 6A: IPA Dysregulated Pathways in Untreated T21 Compared to Untreated Euploid Amniocytes
Ingenuity Canonical Pathways	-log(p-value)	Ratio	Molecules
Inhibition of Matrix Metalloproteases	3.96	0.158	TIMP3,ADAM17,ADAM12,MMP16,THBS2,MMP1
STAT3 Pathway	3.59	0.0874	SOCS1,TGFBR1,FLT1,TGFB2,TGFA,SOCS5,CDC25A,BCL2,EGFR
Estrogen-mediated S-phase Entry	2.75	0.154	CCNE2,E2F7,E2F8,CDC25A
Cell Cycle: G1/S Checkpoint Regulation	2.65	0.0909	CCNE2,CCND2,E2F7,TGFB2,E2F8,CDC25A
Factors Promoting Cardiogenesis in Vertebrates	2.59	0.0769	CCNE2,TGFBR1,FZD3,CDC6,TGFB2,DKK1,NOG
IL-17A Signaling in Fibroblasts	2.27	0.114	CCL2,CXCL5,NFKBIZ,MMP1
HMGB1 Signaling	2.15	0.0584	IL18,ICAM1,LIF,CCL2,TGFB2,RHOJ,PLAT,TNFRSF11B
TGF-β Signaling	1.97	0.0659	TGFBR1,RUNX2,TGFB2,SMURF2,VDR,BCL2
Glutathione-mediated Detoxification	1.96	0.13	GSTM1,GSTM4,ANPEP
Axonal Guidance Signaling	1.73	0.0364	SEMA3E,ERAP2,ENPEP,ADAM17,RND1,FZD3,NTNG1,ADAM12,MYSM1,SEMA3D,PRKACG,ADAM19,PLCB1,ADAM23,ADAMTS5,UNC5C
NF-κB Signaling	1.48	0.044	IL18,TGFBR1,FLT1,PRKACG,MAP3K1,TGFA,EGFR,TNFRSF11B
Interferon Signaling	1.47	0.0857	SOCS1,MX1,BCL2
eNOS Signaling	1.25	0.0417	LPAR4,PRKG1,CASP3,FLT1,CHRNB1,PRKACG,PRKAA2
Neuroinflammation Signaling Pathway	1.09	0.0338	IL18,ICAM1,TGFBR1,CASP3,CCL2,TGFB2,BACE2,CREB5,BIRC3,BCL2

### Sheet: B-Pathways-T21 Apig Vs T21 Untr
Supplementary Table 6B: IPA Dysregulated Pathways in Apigenin Treated T21 Compared to Untreated T21 Amniocytes
Ingenuity Canonical Pathways	-log(p-value)	Ratio	Molecules
Mitotic Roles of Polo-Like Kinase	4.54	0.175	KIF23,CDC25C,PLK4,CDC20,PRC1,CCNB2,PLK1,CDK1,KIF11,CCNB1,CDC25A
Estrogen-mediated S-phase Entry	4.34	0.269	RB1,CCNA2,CCNE2,E2F7,CDK1,E2F8,CDC25A
Hepatic Fibrosis / Hepatic Stellate Cell Activation	4.02	0.104	IL1A,VCAM1,ICAM1,TGFBR1,FLT1,COL12A1,IGFBP5,FGF1,BCL2,EDN1,CCL2,COL6A3,TGFA,TGFB2,EDNRA,MMP1,EGFR,COL3A1,TNFRSF11B
Role of BRCA1 in DNA Damage Response	3.67	0.141	RB1,FANCB,FANCD2,E2F7,BARD1,BRCA2,PLK1,BRIP1,E2F8,RAD50,RFC3
Cyclins and Cell Cycle Regulation	3.57	0.138	RB1,CCNA2,CCNE2,CCND2,E2F7,TGFB2,CCNB2,CDK1,E2F8,CCNB1,CDC25A
Role of CHK Proteins in Cell Cycle Checkpoint Control	3.47	0.158	CDC25C,E2F7,PLK1,CLSPN,CDK1,E2F8,RAD50,CDC25A,RFC3
Inhibition of Matrix Metalloproteases	3.23	0.184	TIMP3,ADAM17,ADAM12,MMP16,THBS2,TFPI2,MMP1
Cell Cycle: G2/M DNA Damage Checkpoint Regulation	3.19	0.16	CDC25C,CKS2,TOP2A,CCNB2,PLK1,AURKA,CDK1,CCNB1
Hereditary Breast Cancer Signaling	2.32	0.089	CDC25C,BARD1,CDK1,RAD50,CCNB1,UBD,FANCB,RB1,FANCD2,IRS1,H2AFX,BRCA2,RFC3
Aryl Hydrocarbon Receptor Signaling	2.2	0.0896	RB1,CCNA2,GSTM1,IL1A,CCNE2,CCND2,ALDH1A3,RARB,GSTM4,TGFB2,DHFR,CYP1B1
DNA Methylation and Transcriptional Repression Signaling	2.18	0.161	HIST1H4F,HIST1H4C,HIST1H4D,HIST1H4B,DNMT1
STAT3 Pathway	2.16	0.0971	SOCS1,IL1A,TGFBR1,FLT1,TGFB2,TGFA,SOCS5,CDC25A,BCL2,EGFR
Pancreatic Adenocarcinoma Signaling	2.14	0.0917	RB1,TGFBR1,IRS1,E2F7,TGFB2,TGFA,BRCA2,BIRC5,E2F8,BCL2,EGFR
ATM Signaling	1.95	0.0957	CDC25C,FANCD2,H2AFX,CCNB2,CREB5,CDK1,RAD50,CCNB1,CDC25A
Osteoarthritis Pathway	1.87	0.0739	TIMP3,TGFBR1,CASP3,FZD3,GREM1,GDF5,HES1,CREB5,S1PR3,RUNX2,PRKAA2,RBPJ,DKK1,ADAMTS5,MMP1
HMGB1 Signaling	1.73	0.0803	VCAM1,IL1A,IL18,ICAM1,LIF,CCL2,IRS1,TGFB2,RHOJ,PLAT,TNFRSF11B
Granulocyte Adhesion and Diapedesis	1.62	0.0745	VCAM1,IL1A,IL18,ICAM1,CCL2,CLDN1,MMP16,ITGA6,THY1,CXCL5,MMP1,TNFRSF11B
Factors Promoting Cardiogenesis in Vertebrates	1.59	0.0879	NPPB,CCNE2,TGFBR1,FZD3,CDC6,TGFB2,DKK1,NOG
Bladder Cancer Signaling	1.59	0.0879	RB1,FGF16,MMP16,FGF11,FGF3,MMP1,FGF1,EGFR
Role of Tissue Factor in Cancer	1.59	0.0794	CASP3,IRS1,ITGA6,ITGAV,PLAUR,PLCB1,FGB,F2,MMP1,EGFR
Regulation of the Epithelial-Mesenchymal Transition Pathway	1.43	0.0681	FGF16,ADAM17,SNAI2,TGFBR1,mir-8,FZD3,FGF1,IRS1,TGFB2,FGF11,RBPJ,FGF3,EGFR
Transcriptional Regulatory Network in Embryonic Stem Cells	1.35	0.1	HIST1H4F,TRIM24,HIST1H4C,HIST1H4D,HIST1H4B
FGF Signaling	1.21	0.0778	FGF16,IRS1,MAP3K1,FGF11,FGF3,CREB5,FGF1
TGF-β Signaling	1.19	0.0769	TGFBR1,RUNX2,TGFB2,SMURF2,VDR,INHBA,BCL2
Role of Osteoblasts, Osteoclasts and Chondrocytes in Rheumatoid Arthritis	1.18	0.0611	ADAM17,IL1A,FZD3,BCL2,IL18,RUNX2,IRS1,SFRP1,DKK1,SOST,BIRC3,ADAMTS5,MMP1,TNFRSF11B

### Sheet: C-Pathways-T21 Apig Vs Eup Untr
Supplementary Table 6C: IPA Dysregulated Pathways in Apigenin Treated T21 Compared to Untreated Euploid Amniocytes
Ingenuity Canonical Pathways	-log(p-value)	Ratio	Molecules
Mitotic Roles of Polo-Like Kinase	6.66	0.175	KIF23,CDC25C,PLK4,CDC20,PRC1,CCNB2,PLK1,CDK1,KIF11,CCNB1,CDC25A
Estrogen-mediated S-phase Entry	5.77	0.269	RB1,CCNA2,CCNE2,E2F7,CDK1,E2F8,CDC25A
Cyclins and Cell Cycle Regulation	4.75	0.125	RB1,CCNA2,CCNE2,E2F7,TGFB2,CCNB2,CDK1,E2F8,CCNB1,CDC25A
Role of CHK Proteins in Cell Cycle Checkpoint Control	4.28	0.14	CDC25C,E2F7,PLK1,CLSPN,CDK1,E2F8,CDC25A,RFC3
Role of BRCA1 in DNA Damage Response	4.06	0.115	RB1,FANCB,FANCD2,E2F7,BARD1,PLK1,BRIP1,E2F8,RFC3
Cell Cycle: G2/M DNA Damage Checkpoint Regulation	3.8	0.14	CDC25C,TOP2A,CCNB2,PLK1,AURKA,CDK1,CCNB1
Hepatic Fibrosis / Hepatic Stellate Cell Activation	3.42	0.0714	ICAM1,TGFBR1,EDN1,FLT1,COL6A3,COL12A1,TGFB2,TGFA,EDNRA,IGFBP5,MMP1,TNFRSF11B,COL3A1
DNA Methylation and Transcriptional Repression Signaling	3.14	0.161	HIST1H4F,HIST1H4C,HIST1H4D,HIST1H4B,DNMT1
DNA damage-induced 14-3-3σ Signaling	3.05	0.211	CCNE2,CCNB2,CDK1,CCNB1
ATM Signaling	2.78	0.0851	CDC25C,FANCD2,H2AFX,CCNB2,CREB5,CDK1,CCNB1,CDC25A
Cell Cycle: G1/S Checkpoint Regulation	2.34	0.0909	RB1,CCNE2,E2F7,TGFB2,E2F8,CDC25A
Transcriptional Regulatory Network in Embryonic Stem Cells	2.2	0.1	HIST1H4F,TRIM24,HIST1H4C,HIST1H4D,HIST1H4B
STAT3 Pathway	1.46	0.0583	TGFBR1,FLT1,TGFB2,TGFA,SOCS5,CDC25A
Molecular Mechanisms of Cancer	1.42	0.0392	CCNE2,CDC25C,TGFBR1,PAK6,CASP3,RHOJ,AURKA,CDK1,RB1,FANCD2,E2F7,TGFB2,RBPJ,E2F8,CDC25A
Aryl Hydrocarbon Receptor Signaling	1.41	0.0522	RB1,CCNA2,CCNE2,RARB,TGFB2,DHFR,CYP1B1
