## Supplementary material for "Apigenin as a Candidate Prenatal Treatment for Trisomy 21: Effects in Human Amniocytes and the Ts1Cje Mouse Model"

### Sheet: A-Regulators T21Untr Vs EupUntr
	Supplementary Table 7A: Upstream Regulators in Untreated T21 Compared to Untreated Euploid Amniocytes
Upstream Regulator	Expr Fold Change in dataset	Molecule Type	Predicted Activation State	Activation z-score	p-value of overlap	Target molecules in dataset
CSF3		cytokine	Activated	2.4	0.199	BIRC3,BIRC5,CXCL5,ERAP2,KITLG,TNFSF10
IL27		cytokine	Activated	2.397	0.00714	CCL2,CCND2,CD274,ICAM1,IL18,IL1A,MX1,SOCS1,TNFSF18,UBD
VEGFA		growth factor	Activated	2.379	9.16e-05	ANPEP,BCL2,BIRC5,CASP3,CCL2,DUSP5,ETS2,FLT1,HES1,ICAM1,ID1,IGFBP5,ITGAV,mir-10,MMP1,NR2F2,PLAT,SNAI2,TFPI2,VCAM1
OSCAR		other	Activated	2.236	0.0095	BCL2,CXCL5,ICAM1,IL1A,TNFSF10
WNT5A		cytokine	Activated	2.2	0.0923	CCL2,EGFR,EREG,GREM1,TNFSF10
CCL2	1.711	cytokine	Activated	2.2	0.0186	BCL2,IL18,IL1A,INHBA,MMP1
IKBKB		kinase	Activated	2.153	3.1e-07	BCL2,BIRC3,CBLB,CCL2,CDH13,CLU,CXCL5,EREG,H2AFX,ICAM1,IL1A,KIF23,LMNB1,MGP,MX1,POSTN,PTX3,SERPINB2,SFRP1,SOCS1,TGFBR1,TIMP3,TNFRSF11B,UACA,VCAM1
CCL5		cytokine	Activated	2.138	0.0012	CCL2,CYP1B1,EMP1,OLR1,PLAUR,PNP,PPIF,SERPINB2
TLR4		transmembrane receptor	Activated	2.129	0.00239	CCL2,CCND2,CD38,CD70,EDN1,GDNF,IL18,IL1A,INHBA,mir-10,mir-103,MMP1,MX1,NFKBIZ,PLAT,PTX3,SOCS1,TNFSF10
KLF2		transcription regulator	Activated	2.121	0.000145	ASS1,CCL2,CYP1B1,EDN1,FLT1,ID1,KITLG,PLOD2,PROS1,RUNX2,SMURF2,TFPI2,TGFB2,TGFBR1,VCAM1
KLF3		transcription regulator	Activated	2.111	1	BCL2,CTSC,FAM126A,HIST1H2BI,OGFRL1,RAP1GAP2,RELN,SLC14A1,TNFRSF21,ZC2HC1A,ZNF579
HMGB1		transcription regulator	Activated	2.072	0.000479	CCL2,CD274,ICAM1,IL1A,MMP1,MX1,VCAM1
IFNG		cytokine	Activated	2.025	3.02e-06	ALDH1A3,BCL2,BRCA2,BRIP1,CASP3,CCKAR,CCL2,CCND2,CD274,CD38,CDC25A,CDH13,CLEC4E,CTSC,DDX58,DKK1,DUSP5,EDN1,EDNRA,FGF1,FLRT2,FLT1,GART,GDNF,HAS2,HLA-DRB5,ICAM1,ID1,IL18,IL1A,IL7R,INHBA,ITGAV,KCTD12,LIF,LPAR4,mir-103,mir-146,MMP1,MX1,NFKBIZ,OPN3,PAM,PBK,PLAUR,PTX3,RB1,RUNX2,S1PR3,SFRP1,SOCS1,TGFBR1,THY1,TIMP3,TNFRSF11B,TNFSF10,TRIB2,TRPC4,UBD,VCAM1,VDR,VLDLR
MAP2K4		kinase	Activated	2	0.022	BCL2,BIRC3,BIRC5,EGFR
HOXA10		transcription regulator	Activated	2	0.386	COL3A1,DKK1,EGFR,IGFBP5
ID2		transcription regulator	Activated	2	0.017	BCL2,CCNB1,CCND2,CCNE2,CDC6,CDK1,DUSP10,ETS2,ICAM1,IL7R,SOCS5,TNFSF10
DTX1		transcription regulator	Inhibited	-2	0.0111	CEP55,MAP3K1,mir-21,TGFB2
BCL6		transcription regulator	Inhibited	-2	0.0744	BCL2,CCND2,DOCK10,IL18,IL1A,IL7R,LBH,RAD50,SH3D19
CDKN1A		kinase	Inhibited	-2	0.0496	CCL2,CDK1,EDNRA,MMP1
AHR		ligand-dependent nuclear receptor	Inhibited	-2.031	6.72e-06	ADAM19,ADAMTS5,CCNA2,CCNB1,CDC25C,CDK1,COL12A1,COL3A1,COL6A3,ITGA6,ITGBL1,NID2,PLAT,SERPINB2,SNAI2,TGFB2,TIMP3
PTGER2		g-protein coupled receptor	Inhibited	-2.117	2.19e-18	ASPM,AURKA,CCNA2,CCNB2,CDKN3,CENPE,CENPF,CEP55,CKAP2L,CKS2,DEPDC1,H2AFX,HIST1H2AB,KIF11,KIF15,KIF20A,KIF2C,MKI67,NEK2,NUF2,NUSAP1,PBK,PLK1,PRC1,RACGAP1,TPX2,TTK
SATB1		transcription regulator	Inhibited	-2.138	0.244	BCL2,IL7R,KITLG,POU3F4,RB1,TAF4B,TGFA,ZKSCAN8
TP63		transcription regulator	Inhibited	-2.177	0.0822	HES1,mir-193,mir-8,SMURF2,THY1,VAMP4
TSC22D3		transcription regulator	Inhibited	-2.213	0.000641	BCL2,CCL2,EDIL3,ICAM1,RUNX2
FBN1		other	Inhibited	-2.213	0.00013	COL3A1,COL6A3,MMP1,RUNX2,TIMP3
HMOX1		enzyme	Inhibited	-2.406	0.000492	CCL2,FLT1,ICAM1,mir-133,RELN,VCAM1
TP53		transcription regulator	Inhibited	-2.625	4.69e-07	ASS1,AURKA,AURKB,BCL2,BIRC5,BUB1,CASP3,CCNB1,CDK1,COL3A1,DHFR,DKK1,DNMT1,DUSP5,E2F8,EXO1,FAM83D,FEN1,GTSE1,H2AFX,INHBA,MAD2L1,MCM4,MMP1,NCAPH,PCLAF,PLAUR,PRIM1,PRKG1,RB1,RUNX2,SMURF2,TP53BP2,TTK,TYMS,VAMP4

### Sheet: B-Regulators T21Apig Vs T21Untr
	Supplementary Table 7B: Upstream Regulators in Apigenin Treated T21 Compared to Untreated T21 Amniocytes
Upstream Regulator	Expr Fold Change in dataset	Molecule Type	Predicted Activation State	Activation z-score	p-value of overlap	Target molecules in dataset
HGF		growth factor	Activated	5.2	7.44e-25	AKAP12,ANGPTL4,AURKA,AURKB,BCL2,BIRC5,BUB1,CCL2,CCNE2,CDC20,CDC25A,CDC25C,CDC6,CDK1,CDKN3,CENPF,DOK5,EDN1,EMP1,EPCAM,FGF16,FLT1,FOXM1,GRB14,HELLS,HES1,HMMR,ICAM1,INHBA,ITGA6,ITGB8,KIF11,KIF15,KIF20B,KIF2C,KITLG,LY75,MAD2L1,MKI67,MMP1,NDC80,NEK2,NES,NID2,PLAUR,PLK1,PLK4,PRC1,RAD50,RGS2,RUNX2,SERPINB2,SFRP1,TGFA,TGFB2,TIMP3,TPX2,TRIB2,TRIP13,TRPC4,TTK,VCAM1
PTGER2		g-protein coupled receptor	Activated	5.196	2.19e-18	ASPM,AURKA,CCNA2,CCNB2,CDKN3,CENPE,CENPF,CEP55,CKAP2L,CKS2,DEPDC1,H2AFX,HIST1H2AB,KIF11,KIF15,KIF20A,KIF2C,MKI67,NEK2,NUF2,NUSAP1,PBK,PLK1,PRC1,RACGAP1,TPX2,TTK
FOXO1		transcription regulator	Activated	3.969	4.95e-08	ANLN,ASPM,BCL2,BIRC5,BRIP1,CCNA2,CCNB1,CCNB2,CDK1,CENPF,DEPDC1,DLGAP5,FOXM1,ICAM1,IL7R,IRS1,ITGAV,KIF11,KIF18A,NCAPG,NEK2,NUSAP1,PBK,PRC1,SERPINB2
EP400		other	Activated	3.359	1.79e-13	CCNA2,CDC20,CDC25A,CDC6,CDCA3,CENPF,E2F7,E2F8,FOXM1,MYBL2,NCAPG2,NEK2,PLK1,SGO1,SKA1
FOXM1	1.189	transcription regulator	Activated	2.789	2.27e-05	AURKB,BIRC5,CCNA2,CCNB1,CCNB2,CCND2,CDC20,NES
NTRK2		kinase	Activated	2.611	4.43e-05	CCNA2,CCNE2,CDC6,CDCA3,CDCA8,CDK1,SYT1
SMOC2		other	Activated	2.449	3.35e-09	AURKB,CCNB1,CDK1,CENPF,MCM10,MCM4
HMOX1		enzyme	Activated	2.406	0.000492	CCL2,FLT1,ICAM1,mir-133,RELN,VCAM1
PPARG		ligand-dependent nuclear receptor	Activated	2.299	0.00113	ANGPTL4,BCL2,CCL2,CD274,EDN1,FGF1,FOXO6,HES1,ICAM1,MKI67,NPPB,SOCS1,TNFSF10,UCP2,VCAM1,VDR,XYLT1
SPP1		cytokine	Activated	2.215	0.00416	AURKA,BCL2,CDC20,EGFR,IL1A,LIF
ERG		transcription regulator	Activated	2.135	0.00996	BIRC3,CAMK1D,CCNA2,DOCK10,EPB41L3,FLT1,HMMR,ICAM1,PLAUR,RCAN2,RHOJ
E2F1		transcription regulator	Activated	2.024	1.38e-11	ATAD2,AURKB,BCL2,BNIP3,CASP3,CCNA2,CCNB1,CCNB2,CCND2,CDC20,CDC25A,CDC6,CDK1,DHFR,DNMT1,DUSP10,FLT1,MCM4,MCM6,MYBL2,NUSAP1,RB1,RRM2,RRP1B
SMAD3		transcription regulator	Inhibited	-2.027	0.00265	CCL2,CCND2,COL3A1,EREG,MMP1,RUNX2,TGFA,TGFBR1,TIMP3
HMGB1		transcription regulator	Inhibited	-2.072	0.000479	CCL2,CD274,ICAM1,IL1A,MMP1,MX1,VCAM1
IL1A	-1.294	cytokine	Inhibited	-2.116	0.000255	ALDH1A3,BIRC3,CCL2,CD274,ICAM1,IL18,INHBA,KITLG,MMP1,NFKBIZ,PTX3,TNFRSF11B,VCAM1
IKBKB		kinase	Inhibited	-2.153	3.1e-07	BCL2,BIRC3,CBLB,CCL2,CDH13,CLU,CXCL5,EREG,H2AFX,ICAM1,IL1A,KIF23,LMNB1,MGP,MX1,POSTN,PTX3,SERPINB2,SFRP1,SOCS1,TGFBR1,TIMP3,TNFRSF11B,UACA,VCAM1
PLG		peptidase	Inhibited	-2.204	0.002	CCL2,EDN1,IL1A,MMP1,TNFRSF11B
OLR1	-1.037	transmembrane receptor	Inhibited	-2.433	4.16e-05	CCL2,ICAM1,MMP1,OLR1,TGFBR1,VCAM1
DYRK1A		kinase	Inhibited	-2.643	1.08e-06	CCNB1,CDC25C,CDC6,CDK1,E2F8,MCM4,MYBL2
BNIP3L		other	Inhibited	-3.357	9.27e-10	AURKA,CCNA2,CCNE2,CDKN3,CENPE,CENPF,FANCD2,KIF11,MYBL2,NUF2,PRIM1,RRM2,SFRP1,SGO1,TOP2A
Irgm1		other	Inhibited	-3.592	1.85e-09	AURKB,BUB1,CCNA2,CCNB1,CCNB2,CDCA3,DTL,KIF20A,MKI67,NCAPG,NEK2,RRM2,TK1

### Sheet: C-Regulators T21Apig Vs EupUntr
	Supplementary Table 7C: Upstream Regulators in Apigenin Treated T21 Compared to Untreated Euploid Amniocytes
Upstream Regulator	Expr Fold Change in dataset	Molecule Type	Predicted Activation State	Activation z-score	p-value of overlap	Target molecules in dataset
PTGER2		g-protein coupled receptor	Activated	5.196	2.19e-18	ASPM,AURKA,CCNA2,CCNB2,CDKN3,CENPE,CENPF,CEP55,CKAP2L,CKS2,DEPDC1,H2AFX,HIST1H2AB,KIF11,KIF15,KIF20A,KIF2C,MKI67,NEK2,NUF2,NUSAP1,PBK,PLK1,PRC1,RACGAP1,TPX2,TTK
HGF		growth factor	Activated	4.804	7.44e-25	AKAP12,ANGPTL4,AURKA,AURKB,BCL2,BIRC5,BUB1,CCL2,CCNE2,CDC20,CDC25A,CDC25C,CDC6,CDK1,CDKN3,CENPF,DOK5,EDN1,EMP1,EPCAM,FGF16,FLT1,FOXM1,GRB14,HELLS,HES1,HMMR,ICAM1,INHBA,ITGA6,ITGB8,KIF11,KIF15,KIF20B,KIF2C,KITLG,LY75,MAD2L1,MKI67,MMP1,NDC80,NEK2,NES,NID2,PLAUR,PLK1,PLK4,PRC1,RAD50,RGS2,RUNX2,SERPINB2,SFRP1,TGFA,TGFB2,TIMP3,TPX2,TRIB2,TRIP13,TRPC4,TTK,VCAM1
FOXO1		transcription regulator	Activated	4.353	4.95e-08	ANLN,ASPM,BCL2,BIRC5,BRIP1,CCNA2,CCNB1,CCNB2,CDK1,CENPF,DEPDC1,DLGAP5,FOXM1,ICAM1,IL7R,IRS1,ITGAV,KIF11,KIF18A,NCAPG,NEK2,NUSAP1,PBK,PRC1,SERPINB2
EP400		other	Activated	3.359	1.79e-13	CCNA2,CDC20,CDC25A,CDC6,CDCA3,CENPF,E2F7,E2F8,FOXM1,MYBL2,NCAPG2,NEK2,PLK1,SGO1,SKA1
VEGFA		growth factor	Activated	2.75	9.16e-05	ANPEP,BCL2,BIRC5,CASP3,CCL2,DUSP5,ETS2,FLT1,HES1,ICAM1,ID1,IGFBP5,ITGAV,mir-10,MMP1,NR2F2,PLAT,SNAI2,TFPI2,VCAM1
STAT3		transcription regulator	Activated	2.636	0.0153	ALDH1A3,BCL2,BIRC5,CASP3,CCL2,CCND2,CD274,DKK1,FGB,HLA-DRB5,ICAM1,mir-21,RBPJ,SOCS1,TNFSF10,ZFP36
TLR4		transmembrane receptor	Activated	2.129	0.00239	CCL2,CCND2,CD38,CD70,EDN1,GDNF,IL18,IL1A,INHBA,mir-10,mir-103,MMP1,MX1,NFKBIZ,PLAT,PTX3,SOCS1,TNFSF10
KLF2		transcription regulator	Activated	2.121	0.000145	ASS1,CCL2,CYP1B1,EDN1,FLT1,ID1,KITLG,PLOD2,PROS1,RUNX2,SMURF2,TFPI2,TGFB2,TGFBR1,VCAM1
HMGB1		transcription regulator	Activated	2.072	0.000479	CCL2,CD274,ICAM1,IL1A,MMP1,MX1,VCAM1
MAP2K4		kinase	Activated	2	0.022	BCL2,BIRC3,BIRC5,EGFR
HOXA10		transcription regulator	Activated	2	0.386	COL3A1,DKK1,EGFR,IGFBP5
RBX1		enzyme	Activated	2	1.09e-05	BCL2,BIRC5,CCNB1,CDK1
E2F2		transcription regulator	Activated	2	1.44e-06	CCNA2,CDC25A,CDC6,CDK1,DHFR,MCM4,MYBL2,RRM2
CDKN1A		kinase	Inhibited	-2	0.0496	CCL2,CDK1,EDNRA,MMP1
SATB1		transcription regulator	Inhibited	-2.138	0.244	BCL2,IL7R,KITLG,POU3F4,RB1,TAF4B,TGFA,ZKSCAN8
TP53		transcription regulator	Inhibited	-2.191	4.69e-07	ASS1,AURKA,AURKB,BCL2,BIRC5,BUB1,CASP3,CCNB1,CDK1,COL3A1,DHFR,DKK1,DNMT1,DUSP5,E2F8,EXO1,FAM83D,FEN1,GTSE1,H2AFX,INHBA,MAD2L1,MCM4,MMP1,NCAPH,PCLAF,PLAUR,PRIM1,PRKG1,RB1,RUNX2,SMURF2,TP53BP2,TTK,TYMS,VAMP4
TSC22D3		transcription regulator	Inhibited	-2.213	0.000641	BCL2,CCL2,EDIL3,ICAM1,RUNX2
FBN1		other	Inhibited	-2.213	0.00013	COL3A1,COL6A3,MMP1,RUNX2,TIMP3
FBXO32		enzyme	Inhibited	-2.213	0.141	ALDH1A3,CCND2,CSRP2,SERPINB2,TFPI2
HMOX1		enzyme	Inhibited	-2.406	0.000492	CCL2,FLT1,ICAM1,mir-133,RELN,VCAM1
DYRK1A		kinase	Inhibited	-2.643	1.08e-06	CCNB1,CDC25C,CDC6,CDK1,E2F8,MCM4,MYBL2
Irgm1		other	Inhibited	-3.592	1.85e-09	AURKB,BUB1,CCNA2,CCNB1,CCNB2,CDCA3,DTL,KIF20A,MKI67,NCAPG,NEK2,RRM2,TK1
BNIP3L		other	Inhibited	-3.873	9.27e-10	AURKA,CCNA2,CCNE2,CDKN3,CENPE,CENPF,FANCD2,KIF11,MYBL2,NUF2,PRIM1,RRM2,SFRP1,SGO1,TOP2A
