## Supplementary material for "Apigenin as a Candidate Prenatal Treatment for Trisomy 21: Effects in Human Amniocytes and the Ts1Cje Mouse Model"

### Sheet: A-DAVID-Ts1Cje Pow Vs WT Pow
				Supplementary Table 10A: DAVID Dysregulated Pathways in Untreated Ts1Cje Compared to Untreated WT Embryonic Forebrain
I- Positively Enriched Pathways in Untreated Ts1Cje Versus Untreated WT Embryonic Forebrain										II- Negatively Enriched Pathways in Untreated Ts1Cje Versus Untreated WT Embryonic Forebrain
Category	Term	List Total	Count	Genes	Fold Enrichment	p Value	Benjamini BH			Category	Term	Count	List Total	Genes	Fold Enrichment	p Value	Benjamini BH
GOTERM_CC_DIRECT	GO:0016021~integral component of membrane	139	61	SLC5A3, B3GALT5, SLC15A2, LEPR, OLFR611, OLFR1393, GJA5, OLFR746, VMN2R28, VMN1R63, ADAM4, 1810037I17RIK, OLFR690, OLFR657, OLFR800, MRGPRX1, OLFR1165-PS, IFNGR2, OLFR64, 2900055J20RIK, DSCAM, C2CD2, MRGPRB4, OLFR1282, VMN1R59, OLFR126, GM5347, IFNAR1, IFNAR2, SEMA4G, OLFR566, IGHD, OLFR1303, CLIC6, VAMP5, OLFR525, OLFR213, CAV1, CYP3A25, APH1A, IFITM3, 9530091C08RIK, OLFR825, TTC3, TMEM50B, GM47…	1.25453	0.023375	0.565583			GOTERM_CC_DIRECT	GO:0016021~integral component of membrane	77	148	OLFR847, OLFR517, IGHG3, RNASEK, OLFR290, OLFR1295, OLFR313, OLFR885, OLFR559, VMN1R90, BC030870, IGHM, PCDHGA2, OLFR68, OLFR65, OLFR198, SLN, OLFR119, OLFR194, CCR10, KLRA10, TRPM5, OLFR591, CDHR1, PTPRH, H2-DMB1, OLFR1342, OXGR1, OLFR1347, GM5346, OLFR1006, CCR9, CCR8, CCR6, ABCB1B, TMEM139, OLFR628, VMN2R69, GM3424, CYP3A59, SCN11A, NRSN2, VMN2R60, OLFR212, OLFR1200, SPINK10, AB124611, GPRC5D,…	1.48729	2.2249e-05	0.0254203
GOTERM_MF_DIRECT	GO:0004930~G-protein coupled receptor activity	118	23	MRGPRB4, OLFR1282, OLFR342, OLFR126, OLFR611, OLFR1393, VMN2R57, OLFR825, OLFR746, VMN2R28, OLFR690, OLFR603, OLFR657, MRGPRX1, OLFR800, OLFR1165-PS, OLFR566, OLFR1303, OLFR471, OLFR525, OLFR64, OLFR205, OLFR213	1.94425	0.00275058	0.258328			GOTERM_MF_DIRECT	GO:0004930~G-protein coupled receptor activity	44	135	OLFR847, OLFR517, GPRC5D, OLFR290, OLFR1295, OLFR313, OLFR885, OLFR135, OLFR559, OLFR729, OLFR1337, OLFR68, VMN2R112, OLFR65, OLFR198, OLFR43, OLFR1179, OLFR119, OLFR194, CCR10, OLFR1137, OLFR533, OLFR1036, OLFR796, OLFR591, OLFR243, VMN2R14, OXGR1, OLFR1342, OLFR1347, OLFR1006, CCR9, CCR8, OLFR605, CCR6, OLFR628, VMN2R69, OLFR1415, OLFR908, OLFR1196, OLFR1128, VMN2R60, OLFR212, OLFR1200	3.25106	1.7878e-12	2.20415e-09
GOTERM_BP_DIRECT	GO:0007186~G-protein coupled receptor signaling pathway	129	20	MRGPRB4, OLFR1282, OLFR342, OLFR126, OLFR611, OLFR1393, OLFR825, OLFR746, OLFR690, OLFR603, OLFR657, MRGPRX1, OLFR800, OLFR566, OLFR1303, OLFR471, OLFR525, OLFR64, OLFR205, OLFR213	1.64327	0.0314445	0.898164			GOTERM_MF_DIRECT	GO:0004984~olfactory receptor activity	34	135	OLFR847, OLFR517, OLFR1295, OLFR290, OLFR885, OLFR313, OLFR135, OLFR559, OLFR729, OLFR1337, OLFR68, OLFR65, OLFR198, OLFR1179, OLFR43, OLFR119, OLFR194, OLFR1137, OLFR533, OLFR1036, OLFR796, OLFR591, OLFR243, OLFR1342, OLFR1347, OLFR1006, OLFR605, OLFR628, OLFR908, OLFR1196, OLFR1415, OLFR1128, OLFR212, OLFR1200	3.80746	2.80055e-11	3.45276e-08
GOTERM_MF_DIRECT	GO:0004984~olfactory receptor activity	118	19	OLFR1282, OLFR342, OLFR126, OLFR611, OLFR1393, OLFR825, OLFR746, OLFR690, OLFR603, OLFR657, OLFR800, OLFR1165-PS, OLFR566, OLFR1303, OLFR471, OLFR525, OLFR64, OLFR205, OLFR213	2.43423	0.000662336	0.133917			GOTERM_CC_DIRECT	GO:0005615~extracellular space	20	148	IFNAB, KLK1B8, SPINK10, IGHG3, KLK1B9, FGF7, KLK1B26, TRY10, IGKV4-62, IGHM, CPZ, CTSM, KRT81, SAA2, SERPINA1A, LEFTY2, CES2B, IFNA13, NOS2, LIPE	1.76664	0.0168619	17.6604
KEGG_PATHWAY	mmu05206:MicroRNAs in cancer	59	8	MIR135A-1, MIRLET7C-1, MIR100, MIR99A, MIR103-2, MIRLET7A-2, MIR15B, MIR19A	3.79268	0.00436706	0.313665			GOTERM_BP_DIRECT	GO:0007165~signal transduction	15	121	GPRC5D, OLFR591, OLFR243, OLFR559, OXGR1, CCR9, CCR8, OLFR68, OLFR65, GNGT2, CCR6, OLFR605, OLFR628, CCR10, GNG4	1.78611	0.0385205	41.935
GOTERM_BP_DIRECT	GO:0071230~cellular response to amino acid stimulus	129	6	MIR708, MIR379, MIR99A, MIR103-2, MIRLET7A-2, MIR15B	6.13886	0.00291609	0.501433			GOTERM_BP_DIRECT	GO:0006508~proteolysis	10	121	CTSM, IMMP1L, DDI1, KLK1B8, KLK1B9, 4930444G20RIK, KLK1B26, TRY10, GZMB, CPZ	2.56766	0.0155043	19.4457
GOTERM_BP_DIRECT	GO:0051607~defense response to virus	129	6	IFNAR2, IL10RB, IFITM3, IFNGR2, IFNAR1, H2-Q9	5.03607	0.00672898	0.619206			GOTERM_BP_DIRECT	GO:0006955~immune response	7	121	CCR9, CCR8, CCR6, CCR10, H2-DMB1, IGKV4-62, OAS1G	3.84583	0.00961872	12.5194
GOTERM_CC_DIRECT	GO:0035068~micro-ribonucleoprotein complex	139	5	MIR708, MIRLET7C-1, MIR350, MIRLET7A-2, MIR15B	6.60996	0.00686522	0.621422			KEGG_PATHWAY	mmu04062:Chemokine signaling pathway	7	75	CCR9, CCR8, GNGT2, CCR6, CCR10, 4930544G11RIK, GNG4	3.67619	0.0109883	11.8782
KEGG_PATHWAY	mmu04630:Jak-STAT signaling pathway	59	5	IFNAR2, IL10RB, LEPR, IFNGR2, IFNAR1	4.51198	0.0231512	0.489044

### Sheet: B-DAVID-Ts1CjeApig Vs Ts1CjePow
				Supplementary Table 10B: DAVID Dysregulated Pathways in Apigenin Treated Ts1Cje Compared to Untreated Ts1Cje Embryonic Forebrain
I- Positively Enriched Pathways in Apigenin Treated Ts1Cje Versus Untreated Ts1Cje Embryonic Forebrain										II- Negatively Enriched Pathways in Apigenin Treated Ts1Cje Versus Untreated Ts1Cje Embryonic Forebrain
Category	Term	List Total	Count	Genes	Fold Enrichment	p Value	Benjamini BH			Category	Term	Count	List Total	Genes	Fold Enrichment	p Value	Benjamini BH
GOTERM_CC_DIRECT	GO:0005654~nucleoplasm	169	43	KIF23, CLSPN, PRC1, POLR2K, SOX2, PAX6, HIST2H3C2, CHEK1, CHEK2, HMGN5, HIST1H2BM, CDCA7, KIF4, DUSP16, CDCA2, TOP2A, CDCA5, EXO1, CDC6, HIST1H2BB, MMS22L, DTL, GINS3, RBL1, SGOL1, TPX2, CDK6, CDC20, MCM2, RACGAP1, MCM3, RAD54L, WEE1, UHRF1, RFWD3, PRDM9, CCND2, SPAG5, THRAP3, SH3BGRL2, RANGRF, RAD54B, TFAP2C	2.5854	1.00745e-08	1.26376e-05			GOTERM_CC_DIRECT	GO:0016020~membrane	112	175	ADCY1, ATP1B1, SLC6A20A, CADM2, SCN3B, LHCGR, GRIN3A, HTR1B, KCNK9, SERPINE2, GRIN2D, SLCO1C1, SLC4A4, GNG4, CIB2, DSCAM, TMEFF2, KCND2, PTPRR, PDE4D, PTPRT, AJAP1, NTSR1, RASGRF2, HEPACAM, VSNL1, AKAP7, DOC2B, EMP2, ARHGDIG, ACHE, CALY, IFITM3, FXYD7, SLCO2A1, CAMKV, ACE, RAC3, STAMBPL1, IL1RAPL2, BEAN1, HCN1, SCD1, REEP6, HCN2, SLCO4C1, GABRA1, TRPC5, SYT10, SLC6A11, GABRA5, GRIN1, MET, CPNE7, …	1.79818	2.95393e-14	6.31983e-12
GOTERM_MF_DIRECT	GO:0005515~protein binding	148	54	FGF15, GAR1, UTY, IQGAP3, PAX6, IGHM, NDE1, MIS18A, CDCA5, RCOR2, RBL1, TPX2, CDK6, CTNNA1, ECT2, WEE1, RND2, UHRF1, GRB10, BAZ1A, BTG2, CCND2, RRM2, GADD45G, BUB1B, TFAP2C, JAM3, SHCBP1, NEK2, SOX2, SOX5, CHEK1, IGF2BP3, CEP55, ZFP36L1, OAZ1, NCAPG2, DUSP16, GPSM2, CATSPERG2, NES, PSRC1, NEUROG1, BIRC5, NDC80, NEUROG2, TEAD2, CDC20, CDON, THRAP3, SH3BGRL2, MC4R, SLC18A2, MIS18BP1	1.55558	0.000374787	0.486399			GOTERM_CC_DIRECT	GO:0005737~cytoplasm	73	175	ADCY1, ALOXE3, CADM2, LHCGR, ANPEP, GABBR2, CALB2, NOV, HTR1B, GM10651, PCP4, CALN1, CIB2, RHOF, AGAP2, S100A1, PTPRR, PDE4D, NTSR1, RASGRF2, PTGDS, HEPACAM, PLA2G7, AKAP7, NRGN, DOC2B, EMP2, KIF26B, TPPP3, ARHGDIG, ACHE, IFITM3, ABLIM3, EGLN3, NR3C2, NECAB1, ADAP1, ALDH1A1, ACE, NPAS2, TRIM67, HNMT, RAC3, NDRG4, PTK2B, TNR, RASGRP2, MAN1A, NEFL, APBA1, HCN1, HCN2, NOS1, SELM, TRPC5, SLC6A11, CPN…	1.2369	0.0206314	0.157674
GOTERM_BP_DIRECT	GO:0007049~cell cycle	166	46	KIF23, CLSPN, PRC1, NEK2, BORA, KNTC1, CHEK1, CEP55, CHEK2, SPC24, KIF2C, SPC25, NDE1, NCAPG2, MIS18A, CDCA2, SKA3, ZWILCH, CDCA5, HELLS, CKAP2, CDC6, KIF11, DSN1, DLGAP5, RBL1, PSRC1, CCNF, SGOL1, TPX2, CDK6, BIRC5, NDC80, CDC20, MCM2, RACGAP1, MCM3, ECT2, WEE1, ESCO2, UHRF1, CCND2, SPAG5, NSL1, BUB1B, MIS18BP1	8.16071	2.25126e-28	3.44825e-25			GOTERM_MF_DIRECT	GO:0005515~protein binding	50	161	ATP1B1, CADM2, GABBR2, FGF12, GRIN3A, GATA3, SLC4A4, AGAP2, S100A1, DSCAM, KCND2, NRXN2, PDE4D, HEPACAM, TFAP2B, CNTN1, AKAP7, DOC2B, KIF26B, ARHGDIG, ACHE, NR3C2, RSAD2, NETO1, LINGO1, ACE, NPAS2, TRIM67, NDRG4, RAC3, PTK2B, OLFM3, KNDC1, NEFL, APBA1, BEAN1, REEP6, HCN1, HCN2, NOS1, GABRA1, CPNE4, TRPC5, GRIN1, SLC12A5, KCNK1, SYNE1, CDKN1A, RGS7, RIT2	1.32405	0.0221385	0.306485
GOTERM_MF_DIRECT	GO:0003677~DNA binding	148	33	HIST1H2AB, CLSPN, POLR2K, HIST1H2AG, SOX2, PAX6, SOX5, HIST2H3C2, IGF2BP3, HMGN5, ZFP36L1, HIST1H2BM, CENPA, WDR76, KIF4, TOP2A, H1F0, EXO1, HIST1H2BB, SSBP1, RCOR2, NEUROG1, TEAD2, NEUROG2, MCM2, MCM3, RAD54L, UHRF1, NHLH2, RAD54B, TFAP2C, MIS18BP1, NHLH1	2.10611	5.53861e-05	0.0720181			GOTERM_BP_DIRECT	GO:0006810~transport	33	164	ATP1B1, GLRA1, SCN3B, SLC6A20A, GLRA3, FXYD7, SLCO2A1, KCNQ5, KCNK9, SLC24A3, GRIN2D, SLC1A6, SLCO1C1, SLC4A4, APBA1, HCN1, HCN2, GABRG3, KCND2, GABRA1, SLCO4C1, TRPC5, SLC6A11, GRIN1, GABRA5, SLC12A5, KCNK1, SLC7A14, CNNM1, SLC4A10, SLC16A7, SLC6A7, PTGDS	1.99695	0.00017043	0.0262626
GOTERM_CC_DIRECT	GO:0005856~cytoskeleton	169	31	GAS2L3, KIF23, PRC1, NEK2, KNTC1, IGF2BP2, CHEK1, CEP55, KIF2C, NDE1, KIF4, GPSM2, SKA3, CKAP2, KIF11, IFT80, DTL, DLGAP5, SGOL1, PSRC1, CCNF, KIF15, TPX2, CDC20, BIRC5, CDK6, RACGAP1, CTNNA1, ECT2, SPAG5, SHCBP1	3.24047	1.90493e-08	2.38959e-05			GOTERM_CC_DIRECT	GO:0045202~synapse	26	175	ACHE, GLRA1, CADM2, GLRA3, GABBR2, GRIN3A, CALB2, NETO1, GRIN2D, RASGRP2, OLFM3, DSCAM, HCN1, HCN2, DLGAP1, GABRG3, KCND2, GABRA1, NOS1, GABRA5, GRIN1, SHANK1, NTSR1, KCNK1, NRGN, DOC2B	5.78458	3.03532e-12	3.24782e-10
GOTERM_MF_DIRECT	GO:0000166~nucleotide binding	148	28	KIF23, NEK2, IGF2BP1, CHEK1, IGF2BP2, IGF2BP3, CHEK2, KIF2C, TYMS, VRK2, KIF4, ABCD2, GPSM2, TOP2A, HELLS, CDC6, EIF2S3Y, KIF11, KIF15, CDK6, MCM2, PBK, MCM3, RAD54L, WEE1, RND2, THRAP3, BUB1B	1.70485	0.00580945	7.29848			GOTERM_BP_DIRECT	GO:0006811~ion transport	25	164	ATP1B1, GLRA1, SCN3B, GLRA3, FXYD7, SLCO2A1, KCNQ5, KCNK9, SLC24A3, GRIN2D, SLCO1C1, SLC4A4, HCN1, HCN2, GABRG3, KCND2, GABRA1, SLCO4C1, TRPC5, GABRA5, SLC12A5, GRIN1, KCNK1, CNNM1, SLC4A10	4.71987	5.25601e-10	5.74481e-07
GOTERM_MF_DIRECT	GO:0005524~ATP binding	148	22	KIF23, CDC6, KIF11, NEK2, KIF15, CHEK1, CDK6, MCM2, PBK, CHEK2, MCM3, RAD54L, WEE1, KIF2C, VRK2, KIF4, THRAP3, ABCD2, BUB1B, RAD54B, TOP2A, HELLS	1.72085	0.015114	17.9705			GOTERM_CC_DIRECT	GO:0030054~cell junction	24	175	DLGAP1, ACHE, GABRG3, KCND2, GABRA1, GLRA1, CADM2, GLRA3, GRIN1, GABRA5, PTPRR, AJAP1, GRIN3A, GABBR2, SHANK1, KCNK1, NETO1, NOV, PTK2B, GRIN2D, RASGRP2, NRGN, OLFM3, DSCAM	3.75558	9.75159e-08	2.9812e-06
GOTERM_CC_DIRECT	GO:0000776~kinetochore	169	16	DSN1, NEK2, SGOL1, KNTC1, NDC80, BIRC5, SPC24, KIF2C, SPC25, NDE1, SPAG5, CENPA, NSL1, BUB1B, SKA3, ZWILCH	15.5124	1.09272e-13	1.37035e-10			GOTERM_CC_DIRECT	GO:0043025~neuronal cell body	20	175	HCN1, HCN2, ACHE, KCND2, GLRA1, TRPC5, GRIN1, SLC12A5, MET, GRIN3A, NTSR1, NOV, SLC4A10, SERPINE2, PENK, NTS, PTK2B, RAC3, NRGN, KNDC1	4.20803	2.85336e-07	7.63271e-06
GOTERM_BP_DIRECT	GO:0006974~cellular response to DNA damage stimulus	166	14	EXO1, CLSPN, MMS22L, DTL, CHEK1, CHEK2, 2810417H13RIK, RAD54L, UHRF1, RFWD3, BTG2, WDR76, RAD54B, TOP2A	3.63092	0.00012983	0.198677			GOTERM_CC_DIRECT	GO:0043005~neuron projection	19	175	ACHE, KCND2, GLRA1, SLC6A11, MET, GRIN3A, GABBR2, SHANK1, CALB2, GRM3, HNMT, NPY, TENM1, PCP4, RAC3, RASGRP2, RIT2, NEFL, S100A1	5.08269	3.79527e-08	1.35364e-06
GOTERM_BP_DIRECT	GO:0030154~cell differentiation	166	14	NDE1, GADD45G, PAX6, NHLH2, NEUROG1, CDC20, CATSPERG2, CDK6, NEUROG2, TFAP2C, EDAR, RACGAP1, ECT2, NHLH1	1.95511	0.0266164	33.8474			GOTERM_CC_DIRECT	GO:0005783~endoplasmic reticulum	19	175	REEP6, SCD1, GLRA1, SELM, IFITM3, LHCGR, GRIN1, NR3C2, RSAD2, NTSR1, FAR2, PTGDS, RASGRF2, TENM1, SHISA3, RESP18, ARXES1, UGT1A5, MAN1A	1.61355	0.0455956	0.26113
GOTERM_CC_DIRECT	GO:0005813~centrosome	169	13	KIF23, CKAP2, IFT80, DTL, NEK2, SGOL1, CHEK1, CDC20, CDK6, CEP55, MCM3, NDE1, NCAPG	3.47692	0.000373334	0.46731			GOTERM_MF_DIRECT	GO:0005509~calcium ion binding	16	161	SYT10, GRIN1, EFEMP1, TC2N, CALB2, NECAB1, CDH7, CDH9, SLC24A3, VSNL1, RASGRP2, MAN1A, CALN1, CIB2, DOC2B, S100A1	2.48035	0.00196158	0.0649136
GOTERM_CC_DIRECT	GO:0000785~chromatin	169	9	CCND2, RCOR2, MIS18A, HIST2H3C2, CHEK1, MCM2, HMGN5, CDCA5, ESCO2	8.31023	1.2837e-05	0.0161018			GOTERM_CC_DIRECT	GO:0042995~cell projection	15	175	KCND2, NOS1, GLRA1, SLC6A11, CADM2, GLRA3, SLC12A5, KCNK1, PTK2B, RAC3, RASGRP2, TEKT5, NRGN, CIB2, DSCAM	2.36701	0.00445214	0.0466224
GOTERM_BP_DIRECT	GO:0006281~DNA repair	166	9	EXO1, CLSPN, UHRF1, RFWD3, MMS22L, CHEK1, CHEK2, RAD54L, 2810417H13RIK	3.08286	0.00891015	12.8107			GOTERM_CC_DIRECT	GO:0030424~axon	14	175	HCN1, HCN2, ACHE, CADM2, NTSR1, NOV, GRM3, HEPACAM, PENK, PTK2B, PCP4, NRGN, NEFL, DSCAM	4.25124	2.67472e-05	0.000520226
KEGG_PATHWAY	mmu04115:p53 signaling pathway	69	7	CCND2, SIAH1B, RRM2, GADD45G, CHEK1, CDK6, CHEK2	11.6894	2.44273e-05	0.0256335			GOTERM_BP_DIRECT	GO:0007155~cell adhesion	14	164	ACHE, ATP1B1, CADM2, TNC, AJAP1, NOV, CDH7, CDH9, HEPACAM, PTK2B, TNR, CNTN1, EMP2, DSCAM	3.18265	0.00046232	0.0449087
GOTERM_BP_DIRECT	GO:0045165~cell fate commitment	166	6	SOX2, SOX5, PAX6, NEUROG1, NEUROG2, WNT8B	9.07731	0.000508801	0.776499			KEGG_PATHWAY	mmu04024:cAMP signaling pathway	11	76	HCN2, HTR1B, ATP1B1, ADCY1, NPY, RAC3, GRIN2D, GRIN1, PDE4D, GABBR2, GRIN3A	5.67192	1.82401e-05	0.000935896
GOTERM_MF_DIRECT	GO:0000981~RNA polymerase II transcription factor activity, sequence-specific DNA binding	148	6	SOX2, SOX5, PAX6, NHLH2, TFAP2C, NHLH1	4.06477	0.016013	18.9392			GOTERM_MF_DIRECT	GO:0046982~protein heterodimerization activity	11	161	KCND2, KCNK9, TENM1, SYT10, UGT1A5, GRIN1, MET, NR3C2, TFAP2B, NTSR1, NEFL	2.31899	0.0202819	0.295452
GOTERM_BP_DIRECT	GO:0045666~positive regulation of neuron differentiation	166	5	CDON, SOX2, NEUROG1, NEUROG2, ECT2	5.28775	0.0147028	20.298			GOTERM_MF_DIRECT	GO:0005216~ion channel activity	10	161	HCN1, HCN2, KCNQ5, KCND2, GABRA1, TRPC5, GRIN2D, GABRA5, GRIN1, FXYD7	6.37413	2.73717e-05	0.00513273
GOTERM_BP_DIRECT	GO:0006417~regulation of translation	166	5	ZFP36L1, TYMS, IGF2BP1, IGF2BP2, IGF2BP3	4.50115	0.024937	32.0775			GOTERM_BP_DIRECT	GO:0007264~small GTPase mediated signal transduction	10	164	RASGRF2, RAC3, RASGRP2, DOCK9, RASGEF1A, RIT2, KNDC1, AGAP2, RAPGEFL1, RHOF	4.67187	0.00029602	0.0353166
GOTERM_BP_DIRECT	GO:0030182~neuron differentiation	166	5	GPC2, BTG2, NEUROG1, NEUROG2, WNT8B	4.28849	0.0291045	36.3906			GOTERM_BP_DIRECT	GO:0006813~potassium ion transport	9	164	HCN1, HCN2, KCNQ5, ATP1B1, KCND2, KCNK9, SLC24A3, SLC12A5, KCNK1	7.81342	1.9833e-05	0.00719985
KEGG_PATHWAY	mmu04310:Wnt signaling pathway	69	5	GPC4, 4930444G20RIK, CCND2, SIAH1B, WNT8B	3.96752	0.0353265	31.4399			GOTERM_CC_DIRECT	GO:0043197~dendritic spine	8	175	SYNE1, GRM3, KCND2, NOS1, GRIN1, SHANK1, NTSR1, APBA1	6.0732	0.000353532	0.00503191
										GOTERM_MF_DIRECT	GO:0005516~calmodulin binding	8	161	CAMKV, ADCY1, NOS1, RASGRF2, PCP4, GRIN1, RIT2, NRGN	4.76309	0.00146373	0.0593613
										KEGG_PATHWAY	mmu04727:GABAergic synapse	6	76	ADCY1, GABRG3, GABRA1, GABRA5, GABBR2, GNG4	7.00544	0.00150422	0.0379006
										GOTERM_CC_DIRECT	GO:0017146~NMDA selective glutamate receptor complex	5	175	PTK2B, GRIN2D, GRIN1, GRIN3A, SHANK1	46.8143	2.7749e-06	5.93812e-05
										GOTERM_MF_DIRECT	GO:0008144~drug binding	5	161	ACE, HTR1B, ATP1B1, GABRA1, PDE4D	4.83751	0.0197104	0.299832
										GOTERM_BP_DIRECT	GO:0035264~multicellular organism growth	5	164	SLC4A10, SELM, SLC12A5, PDE4D, APBA1	4.594	0.0233452	0.475585

### Sheet: C-DAVID-Ts1CjeApig Vs WTPow
				Supplementary Table 10C: DAVID Dysregulated Pathways in Apigenin Treated Ts1Cje Compared to Untreated WT Embryonic Forebrain
I- Positively Enriched Pathways in Apigenin Treated Ts1Cje Versus Untreated WT Embryonic Forebrain										II- Negatively Enriched Pathways in Apigenin Treated Ts1Cje Versus Untreated WT Embryonic Forebrain
Category	Term	List Total	Count	Genes	Fold Enrichment	p Value	Benjamini BH			Category	Term	List Total	Count	Genes	Fold Enrichment	p Value	Benjamini BH
GOTERM_CC_DIRECT	GO:0005634~nucleus	159	91	PRC1, CDC14A, UTY, RBM3, DBF4, KNTC1, PAX6, GPC4, HIST1H2BM, HAMP, MIS18A, WDR76, H2AFZ, CDCA2, ATP5O, MASTL, CDCA5, RPS27A, MMS22L, RCOR2, DTL, DSN1, MAGOH, NEIL3, OBOX2, SGOL1, CCNF, PBK, MCM3, ECT2, HUNK, ASCL1, BRWD1, UHRF1, PRDM9, RRM2, GADD45G, ST18, ASB4, MELK, HIST1H2AB, FGFR3, HIST1H2AG, POLR2K, NEK2, IGF2BP1, DSCR3, HIST2H3C2, CHEK1, NFYB, IGF2BP2, IGF2BP3, CHEK2, NAA38, RPL10L, PLAGL1,…	1.8696	5.24976e-12	4.64607e-10			GOTERM_CC_DIRECT	GO:0016020~membrane	178	106	ADCY1, ATP1B1, SYT5, ATP1B2, LRTM2, LHCGR, AQP4, GRIN3A, DIRAS2, GRIN2D, SLC4A4, GNG4, KCND2, CDHR1, PTPRR, PDE4D, PTPRT, AJAP1, NTSR1, THY1, HEPACAM, VSNL1, RAB15, EMP2, ARHGDIG, ACHE, CALY, DRD2, KCNA6, FXYD7, CAMKV, ACE, PPP1R16B, RAC3, STAMBPL1, SLC35F3, HCN4, IL1RAPL2, BEAN1, HCN1, SCD1, HCN2, TMEM59L, ABCB9, SYT10, SLC6A11, EPHX4, CPNE6, GABRA5, GRIN1, MET, CPNE7, KCNK1, GPR153, GM4955, CD5…	1.67317	9.41812e-11	9.37103e-09
GOTERM_CC_DIRECT	GO:0005737~cytoplasm	159	67	STIL, PRC1, CDC14A, RBM3, KNTC1, PAX6, PDLIM1, HLCS, NDE1, HIST1H2BM, MIS18A, CDCA2, MASTL, CDCA5, RPS27A, KIF11, DTL, DSN1, MAGOH, SGOL1, CCNF, MCM3, ECT2, HUNK, BRWD1, GRB10, RRM2, CLIC6, GADD45G, ASB4, MELK, SHCBP1, FGFR3, NEK2, IGF2BP1, CHEK1, IGF2BP2, IGF2BP3, NAA38, ACP1, HMMR, NCAPH, CBR1, SUMO1, VRK2, KIF4, PLCH1, BUB1, HIST1H2BB, NES, DLGAP5, KIF18A, BIRC5, C330027C09RIK, RPS6, RACGAP1, …	1.24947	0.0207259	0.169188			GOTERM_MF_DIRECT	GO:0005515~protein binding	155	49	ARHGDIG, ACHE, ATP1B1, MEIG1, RAP1GAP, CLSTN3, GRIN3A, GABBR2, NETO1, LINGO1, ACE, NPAS2, TRIM67, SERPINA1A, PTK2B, RAC3, NDRG4, SLC4A4, HCN4, AGAP2, KNDC1, BEAN1, HCN1, DYNC1I1, HCN2, PHYHIP, SATB2, KCND2, NOS1, NRXN2, CPNE4, NTF3, PCDH11X, CPNE6, CDHR1, SLC12A5, GRIN1, IGF1, PDE4D, KCNK1, PRKCB, CDKN1A, HEPACAM, HPCA, TFAP2B, CNTN1, RAB15, RIT2, CEND1	1.3478	0.0169564	0.268262
GOTERM_BP_DIRECT	GO:0007049~cell cycle	155	31	PRC1, CDC14A, NEK2, DBF4, BORA, KNTC1, CHEK1, CHEK2, SPC25, NDE1, NCAPH, NCAPG2, MIS18A, BUB1, CDCA2, MASTL, ZWILCH, CDCA5, KIF11, DSN1, DLGAP5, SGOL1, CCNF, BIRC5, MCM3, RACGAP1, ECT2, UHRF1, SON, CHAF1B, MELK	5.8899	6.3411e-15	4.96769e-12			GOTERM_BP_DIRECT	GO:0006811~ion transport	159	22	HCN1, HCN2, GABRG3, ATP1B1, KCND2, ATP1B2, GRIN1, SLC12A5, GABRA5, CACNG3, KCNA6, CACNG2, KCNIP2, KCNK1, FXYD7, KCNQ5, SLC4A10, SLC24A3, GRIN2D, P2RX2, HCN4, SLC4A4	4.2841	4.01923e-08	2.20452e-05
GOTERM_BP_DIRECT	GO:0051301~cell division	155	23	KIF11, CDC14A, PRC1, DSN1, NEK2, SGOL1, BORA, CCNF, KNTC1, BIRC5, CHEK2, RACGAP1, ECT2, SPC25, NDE1, NCAPH, NCAPG2, MIS18A, BUB1, CDCA2, MASTL, ZWILCH, CDCA5	7.17416	9.69447e-13	3.80508e-10			GOTERM_CC_DIRECT	GO:0045202~synapse	178	21	HCN1, HCN2, GABRG3, DLGAP1, ACHE, KCND2, NOS1, SYT5, GRIN1, GABRA5, GRIN3A, GABBR2, KCNK1, NTSR1, CALB2, NETO1, CNIH3, GRIN2D, RASGRP2, NRGN, FAIM2	4.59341	3.16262e-08	1.25872e-06
GOTERM_CC_DIRECT	GO:0005856~cytoskeleton	159	21	STIL, KIF11, CDC14A, PRC1, NEK2, DTL, DLGAP5, SGOL1, CCNF, KNTC1, KIF18A, CHEK1, PDLIM1, BIRC5, IGF2BP2, RACGAP1, ECT2, NDE1, KIF4, MASTL, SHCBP1	2.33321	0.000618883	0.00991203			GOTERM_CC_DIRECT	GO:0030054~cell junction	178	20	DLGAP1, ACHE, GABRG3, KCND2, SYT5, GRIN1, GABRA5, PTPRR, AJAP1, GRIN3A, GABBR2, KCNK1, NETO1, NOV, PTK2B, CNIH3, GRIN2D, RASGRP2, NRGN, FAIM2	3.0769	2.68643e-05	0.000411151
GOTERM_BP_DIRECT	GO:0007067~mitotic nuclear division	155	20	KIF11, DSN1, NEK2, SGOL1, BORA, CCNF, KNTC1, BIRC5, CHEK2, RPS6, SPC25, NDE1, NCAPH, NCAPG2, MIS18A, BUB1, CDCA2, MASTL, ZWILCH, CDCA5	8.42296	2.6448e-12	6.92049e-10			GOTERM_CC_DIRECT	GO:0030425~dendrite	178	18	HCN1, ACHE, KCND2, NOS1, RAP1GAP, DRD2, CPNE6, GRIN1, GABRA5, MET, KCNK1, NTSR1, THY1, NOV, PENK, PTK2B, NRGN, KNDC1	4.05774	2.232e-06	5.55195e-05
GOTERM_MF_DIRECT	GO:0005524~ATP binding	140	20	FGFR3, KIF11, NEK2, KIF18A, CHEK1, HLCS, PBK, CHEK2, MCM3, RAD54L, GART, HUNK, VRK2, CHD7, KIF4, ABCD2, BUB1, RAD54B, MASTL, MELK	1.65381	0.0303758	0.484802			GOTERM_MF_DIRECT	GO:0005509~calcium ion binding	155	18	NKD2, SYT10, CLSTN3, SYT5, PCDH11X, CDHR1, GRIN1, PCDHGC4, KCNIP2, CALB2, NECAB1, CDH9, SLC24A3, DGKG, VSNL1, HPCA, RASGRP2, CALN1	2.89841	0.000150536	0.00650871
GOTERM_BP_DIRECT	GO:0006974~cellular response to DNA damage stimulus	155	14	MMS22L, DTL, NEIL3, CHEK1, CHEK2, 2810417H13RIK, RAD54L, UHRF1, BTG2, WDR76, RAD54B, MASTL, CHAF1B, FEN1	3.8886	6.42853e-05	0.0100423			GOTERM_CC_DIRECT	GO:0030424~axon	178	16	HCN1, HCN2, ACHE, RAP1GAP, DRD2, CPNE6, KCNA6, NTSR1, NOV, GRM3, HEPACAM, PENK, PTK2B, HPCA, NRGN, HCN4	4.77668	1.36437e-06	3.87865e-05
GOTERM_CC_DIRECT	GO:0000776~kinetochore	159	12	SPC25, NDE1, DSN1, NEK2, CENPA, SGOL1, KIF18A, BUB1, KNTC1, BIRC5, ZWILCH, CENPI	12.366	3.47491e-09	2.05019e-07			KEGG_PATHWAY	mmu04024:cAMP signaling pathway	80	14	HCN2, ADCY1, ATP1B1, ATP1B2, DRD2, GRIN1, PDE4D, GRIN3A, GABBR2, ATP2B3, NPY, RAC3, GRIN2D, HCN4	6.85787	7.88278e-08	1.22971e-05
KEGG_PATHWAY	mmu05206:MicroRNAs in cancer	73	12	MIRLET7F-1, MIR181A-2, FGFR3, MIRLET7C-1, MIR18, MIR99A, MIR181B-1, IGF2BP1, MIR30E, MIR15B, MIR19A, CDCA5	4.59797	4.33666e-05	0.00359304			GOTERM_BP_DIRECT	GO:0007155~cell adhesion	159	14	ACHE, ATP1B1, CLSTN3, ATP1B2, CDHR1, AJAP1, THY1, NOV, CDH9, HEPACAM, PTK2B, TNR, CNTN1, EMP2	3.28273	0.000342409	0.0308222
GOTERM_BP_DIRECT	GO:0006468~protein phosphorylation	155	12	HUNK, FGFR3, VRK2, NEK2, MORC3, BUB1, CHEK1, BIRC5, MASTL, PBK, CHEK2, MELK	2.43038	0.0104187	0.311821			GOTERM_BP_DIRECT	GO:0006813~potassium ion transport	159	12	HCN1, HCN2, KCNQ5, ATP1B1, KCND2, SLC24A3, ATP1B2, SLC12A5, KCNA6, HCN4, KCNK1, KCNIP2	10.7455	1.48735e-08	1.63161e-05
GOTERM_MF_DIRECT	GO:0004672~protein kinase activity	140	10	HUNK, FGFR3, VRK2, NEK2, BUB1, CHEK1, MASTL, PBK, CHEK2, MELK	2.34679	0.0263945	0.466015			GOTERM_CC_DIRECT	GO:0014069~postsynaptic density	178	12	DLGAP1, GRM3, KCND2, NOS1, PTK2B, CLSTN3, DRD2, GRIN1, MET, P2RX2, NRGN, NETO1	5.54614	1.12833e-05	0.000187098
GOTERM_BP_DIRECT	GO:0006281~DNA repair	155	9	UHRF1, MMS22L, NEIL3, CHEK1, CHEK2, CHAF1B, RAD54L, 2810417H13RIK, FEN1	3.30164	0.00597067	0.219189			GOTERM_BP_DIRECT	GO:0042493~response to drug	159	11	ALDH1A1, CDKN1A, ADCY1, GABRG3, PTK2B, SLC6A11, DRD2, SLC12A5, TFAP2B, GSTT1, PRKCB	3.69014	0.000810967	0.0615923
KEGG_PATHWAY	mmu04110:Cell cycle	73	7	CDC14A, DBF4, GADD45G, BUB1, CHEK1, CHEK2, MCM3	5.96995	0.00100017	0.0205498			GOTERM_BP_DIRECT	GO:0006814~sodium ion transport	159	8	HCN1, HCN2, ATP1B1, SLC4A10, SLC24A3, ATP1B2, SLC4A4, HCN4	7.33699	0.000108975	0.0148329
GOTERM_MF_DIRECT	GO:0008017~microtubule binding	140	7	NDE1, KIF11, PRC1, KIF4, KIF18A, BIRC5, RACGAP1	4.3615	0.00536534	0.242398			GOTERM_BP_DIRECT	GO:0007264~small GTPase mediated signal transduction	159	8	DIRAS2, RAC3, RASGRP2, RASGEF1A, RAB15, RIT2, KNDC1, AGAP2	3.85503	0.00476482	0.189075
GOTERM_BP_DIRECT	GO:0008283~cell proliferation	155	7	IFNAR2, UHRF1, BUB1, H3F3A, ID4, HLCS, MELK	3.71185	0.0114455	0.324898			GOTERM_CC_DIRECT	GO:0043197~dendritic spine	178	7	GRM3, KCND2, NOS1, DRD2, GRIN1, P2RX2, NTSR1	5.22449	0.00224646	0.0221289
GOTERM_CC_DIRECT	GO:0005874~microtubule	159	7	NDE1, KIF11, PRC1, NEK2, KIF4, KIF18A, BIRC5	2.64716	0.0488889	0.289106			GOTERM_BP_DIRECT	GO:0043524~negative regulation of neuron apoptotic process	159	7	NTF3, PTK2B, GABRA5, GRIN1, TFAP2B, AGAP2, FAIM2	4.97539	0.00285019	0.144917
GOTERM_BP_DIRECT	GO:0000086~G2/M transition of mitotic cell cycle	155	5	NES, CHEK1, BIRC5, MASTL, CHEK2	17.6755	0.000170815	0.0221023			GOTERM_BP_DIRECT	GO:0001666~response to hypoxia	159	7	ATP1B1, NOS1, PENK, PTK2B, DRD2, P2RX2, PRKCB	4.14616	0.00687709	0.229752
GOTERM_BP_DIRECT	GO:0030900~forebrain development	155	5	STIL, NDE1, FGFR3, PAX6, NEUROG2	6.78245	0.00625802	0.21839			KEGG_PATHWAY	mmu04727:GABAergic synapse	80	6	ADCY1, GABRG3, GABRA5, GABBR2, GNG4, PRKCB	6.65517	0.00189637	0.0265604
GOTERM_BP_DIRECT	GO:0006417~regulation of translation	155	5	RBM3, MAGOH, IGF2BP1, IGF2BP2, IGF2BP3	4.82058	0.0199479	0.443356			GOTERM_MF_DIRECT	GO:0008144~drug binding	155	6	ACE, ATP1B1, DRD2, P2RX2, PDE4D, GSTP1	6.02972	0.00315831	0.0874136
GOTERM_BP_DIRECT	GO:0030182~neuron differentiation	155	5	ASCL1, GPC2, BTG2, NEUROG2, WNT8B	4.59284	0.0233451	0.461036			KEGG_PATHWAY	mmu04728:Dopaminergic synapse	80	6	GNAL, CALY, DRD2, GNG4, PPP2R2C, PRKCB	4.3209	0.0118193	0.0979131
										GOTERM_MF_DIRECT	GO:0005516~calmodulin binding	155	6	CAMKV, ADCY1, NOS1, GRIN1, RIT2, NRGN	3.7106	0.0228097	0.317005
										GOTERM_MF_DIRECT	GO:0003924~GTPase activity	155	6	GNAL, RAC3, RIT2, GM5431, GNG4, AGAP2	3.23124	0.0380115	0.41602
										BIOCARTA	m_nos1Pathway:Nitric Oxide Signaling Pathway	14	5	NOS1, PRKAR1B, GRIN2D, GRIN1, PRKCB	24.2293	2.22435e-05	0.00175571
										GOTERM_MF_DIRECT	GO:0030552~cAMP binding	155	5	HCN1, HCN2, PRKAR1B, PDE4D, HCN4	21.6452	7.50323e-05	0.00371269
										GOTERM_BP_DIRECT	GO:0031175~neuron projection development	159	5	LINGO1, NPY, PTK2B, RAC3, CNTN1	4.09077	0.0337484	0.536336

### Sheet: D-DAVID-WTApig Vs WTPow
				Supplementary Table 10D: DAVID Dysregulated Pathways in Apigenin Treated WT Compared to Untreated WT Embryonic Forebrain
I- Positively Enriched Pathways in Apigenin Treated WT Versus Untreated WT Embryonic Forebrain										II- Negatively Enriched Pathways in Apigenin Treated WT Versus Untreated WT Embryonic Forebrain
Category	Term	List Total	Count	Genes	Fold Enrichment	p Value	Benjamini BH			Category	Term	List Total	Count	Genes	Fold Enrichment	p Value	Benjamini BH
GOTERM_CC_DIRECT	GO:0005634~nucleus	160	100	GM7168, PRC1, RBM3, RBM4, KNTC1, HMGN5, NR2E1, HIST1H2BM, WDR76, CDCA2, CDCA5, ASPM, RPS27A, H1F0, MMS22L, NUDT12, DTL, NEIL3, SGOL1, PTBP1, ESPL1, ESCO2, ASCL1, UHRF1, BAZ1A, RCC2, SIAH1B, TFAP2C, ST18, SOX5, IGF2BP1, CHEK1, IGF2BP2, IGF2BP3, CHEK2, NAA38, SPC25, VRK2, POLE2, NCAPG2, DUSP16, FBXO5, HELLS, ATAD2, TEAD2, NEUROG2, CDC20, RPS6, 2810417H13RIK, RAD54L, RAD54B, HIST1H3G, KIF23, CDC14A,…	2.04166	1.07074e-16	2.19824e-14			GOTERM_CC_DIRECT	GO:0016020~membrane	181	100	ADCY1, ATP1B1, SYT5, CADM2, AQP4, GRIN3A, HTR1B, KCNK9, GALR1, GRIN2D, SLC4A4, GNG4, TMEFF2, KCND2, CDHR1, PTPRR, PDE4D, AJAP1, NTSR1, THY1, HEPACAM, RASGRF2, SSTR1, VSNL1, DOC2B, EMP2, ARHGDIG, ACHE, CALY, FXYD7, SLCO2A1, CAMKV, ACE, PPP1R16B, RAC3, STAMBPL1, OLFM2, HCN1, SCD1, REEP6, HCN2, TMEM59L, GABRA1, SYT10, SLC6A11, EPHX4, CPNE6, GABRA5, MET, CPNE7, DOCK9, SHANK1, KCNK1, ATP13A5, CD55, DI…	1.5523	7.40958e-08	4.76682e-06
GOTERM_CC_DIRECT	GO:0005737~cytoplasm	160	80	KIF23, GAS2L3, STIL, GM7168, PRC1, CDC14A, RBM3, RBM4, KNTC1, PAX6, TTK, PDLIM1, KIF2C, NDE1, HIST1H2BM, CDCA2, ETL4, MASTL, CDCA5, ASPM, RPS27A, KIF11, NUDT12, DTL, SULT2A2, SGOL1, ANP32E, PTBP1, CCNF, ESPL1, MCM2, CTNNA1, MCM3, ECT2, CDK2, RAD51, GRB10, HIST2H2BB, RCC2, FANCD2, SIAH1B, RRM2, GADD45G, MDM1, MELK, SHCBP1, IGF2BP1, CHEK1, IGF2BP2, LIX1, IGF2BP3, CEP55, NAA38, NCAPH, VRK2, NCAPG, D…	1.48258	2.21469e-05	0.000292299			GOTERM_CC_DIRECT	GO:0016021~integral component of membrane	181	80	ADCY1, ATP1B1, TACR3, CADM2, SYT5, DPP10, AQP4, OLFR803, GABBR2, TPD52, KCNQ5, FAR2, HTR1B, KCNK9, UGT1A7C, GALR1, SLC24A3, GRIN2D, SLC24A2, SLC4A4, GABRG1, TMEFF2, GABRG3, KCND2, CDHR1, OLFR169, PTPRR, AJAP1, CACNG2, NTSR1, GRM5, GRM3, HEPACAM, SSTR1, ARXES1, VMN2R69, CYP3A59, GRAMD1B, EMP2, CALY, MAL2, FXYD7, SLCO2A1, NETO1, SHISA6, ACE, PTK2B, UGT1A5, OLFR43, OLFR1036, HCN1, SCD1, REEP6, HCN2,…	1.2635	0.00802898	0.0786237
GOTERM_BP_DIRECT	GO:0007049~cell cycle	161	38	KIF23, CDC14A, PRC1, BORA, KNTC1, CHEK1, CEP55, CHEK2, KIF2C, SPC25, NDE1, NCAPH, NCAPG2, CDCA2, BUB1, FBXO5, MASTL, CDCA5, ASPM, HELLS, KIF11, DLGAP5, SGOL1, CCNF, CENPE, CDC20, BIRC5, MCM2, HMGA2, RACGAP1, MCM3, ECT2, ESCO2, CDK2, UHRF1, RCC2, FANCD2, MELK	6.95082	7.72178e-21	3.2084e-18			GOTERM_CC_DIRECT	GO:0045202~synapse	181	25	ACHE, CADM2, SYT5, GABBR2, GRIN3A, CALB2, NETO1, SHISA6, GRIN2D, RASGRP2, OLFM3, OLFM2, GABRG1, HCN1, HCN2, DLGAP1, GABRG3, KCND2, GABRA1, GABRA5, NTSR1, KCNK1, SHANK1, NRGN, DOC2B	5.37771	4.1776e-11	8.06277e-09
GOTERM_MF_DIRECT	GO:0003677~DNA binding	149	37	HIST1H2AB, POLR2K, HIST1H2AG, SOX5, PAX6, HIST2H3C2, IGF2BP3, HMGN5, NR2E1, HIST1H2BM, POLE2, CENPA, WDR76, KIF4, TOP2A, FEN1, H1F0, HIST1H2BB, HIST1H2BF, NEIL3, CEBPG, TEAD2, NEUROG2, MCM2, HMGA2, MCM3, RAD54L, RAD51, ASCL1, UHRF1, HIST2H2BB, NHLH2, RAD54B, HIST1H2AK, TFAP2C, ST18, NHLH1	2.34555	1.3327e-06	0.000181898			GOTERM_CC_DIRECT	GO:0030054~cell junction	181	24	GABRG1, GABRG3, DLGAP1, ACHE, KCND2, GABRA1, CADM2, SYT5, GABRA5, PTPRR, AJAP1, GRIN3A, GABBR2, SHANK1, KCNK1, NEXN, NETO1, NOV, PTK2B, GRIN2D, RASGRP2, NRGN, OLFM3, OLFM2	3.63108	1.82483e-07	7.04384e-06
GOTERM_CC_DIRECT	GO:0005856~cytoskeleton	160	34	GAS2L3, KIF23, STIL, CDC14A, PRC1, KNTC1, IGF2BP2, CHEK1, PDLIM1, CEP55, KIF2C, NDE1, KIF4, FBXO5, MASTL, ASPM, KIF11, DTL, DLGAP5, SGOL1, CCNF, KIF18A, CENPE, CDC20, BIRC5, RACGAP1, CTNNA1, ECT2, CDK2, RAD51, RCC2, MDM1, KIF20A, SHCBP1	3.75398	6.33775e-11	3.13719e-09			GOTERM_BP_DIRECT	GO:0006811~ion transport	163	19	HCN1, GABRG1, HCN2, ATP1B1, GABRG3, KCND2, GABRA1, GABRA5, SLC12A5, CACNG2, KCNK1, FXYD7, KCNIP4, SLCO2A1, KCNQ5, KCNK9, SLC24A3, GRIN2D, SLC4A4	3.60911	5.18475e-06	0.00158183
GOTERM_MF_DIRECT	GO:0000166~nucleotide binding	149	33	TUFM, KIF23, GM7168, RBM3, RBM4, TTK, IGF2BP1, IGF2BP2, CHEK1, CHEK2, IGF2BP3, PABPC4L, KIF2C, VRK2, KIF4, BUB1, ABCD2, MASTL, TOP2A, HELLS, KIF11, PTBP1, KIF18A, ATAD2, CENPE, MCM2, MCM3, RAD54L, CDK2, RAD51, THRAP3, MELK, KIF20A	1.99581	0.000154663	0.00840967			GOTERM_CC_DIRECT	GO:0043005~neuron projection	181	18	ACHE, KCND2, SYT5, SLC6A11, MET, GRIN3A, GABBR2, SHANK1, CALB2, GRM5, GRM3, NPY, SSTR1, EPHA8, PCP4, RAC3, RASGRP2, RIT2	4.65556	3.39878e-07	1.09327e-05
GOTERM_BP_DIRECT	GO:0051301~cell division	161	31	KIF23, PRC1, CDC14A, BORA, KNTC1, CEP55, CHEK2, KIF2C, SPC25, NDE1, NCAPH, NCAPG2, BUB1, CDCA2, FBXO5, MASTL, CDCA5, ASPM, HELLS, KIFC5B, KIF11, SGOL1, CCNF, CENPE, CDC20, BIRC5, HMGA2, RACGAP1, ECT2, CDK2, RCC2	9.30916	2.03778e-20	5.64466e-18			GOTERM_CC_DIRECT	GO:0030425~dendrite	181	18	HCN1, ACHE, KCND2, CPNE6, GABRA5, MET, SHANK1, KCNK1, NTSR1, KCNIP4, THY1, NOV, HTR1B, PENK, PTK2B, OLFR473, NRGN, KNDC1	3.99048	2.81151e-06	6.78254e-05
GOTERM_BP_DIRECT	GO:0007067~mitotic nuclear division	161	29	KIF23, BORA, KNTC1, CEP55, CHEK2, SPC25, KIF2C, NCAPH, NDE1, NCAPG2, BUB1, CDCA2, FBXO5, MASTL, CDCA5, ASPM, HELLS, CENPN, KIF11, SGOL1, CCNF, CDC20, ESPL1, BIRC5, CENPE, HMGA2, RPS6, CDK2, RCC2	11.7581	8.39503e-22	6.97627e-19			GOTERM_CC_DIRECT	GO:0030424~axon	181	15	HCN1, HCN2, ACHE, CADM2, CPNE6, NPY1R, NTSR1, NOV, GRM3, HEPACAM, PENK, PTK2B, PCP4, HPCA, NRGN	4.40391	8.33249e-06	0.00017867
GOTERM_BP_DIRECT	GO:0006974~cellular response to DNA damage stimulus	161	17	MMS22L, DTL, NEIL3, CHEK1, CHEK2, 2810417H13RIK, RAD54L, CDK2, RAD51, UHRF1, BTG2, FANCD2, WDR76, RAD54B, MASTL, TOP2A, FEN1	4.5459	1.0341e-06	0.000143213			GOTERM_MF_DIRECT	GO:0005509~calcium ion binding	162	15	SYT5, SYT10, CDHR1, ANXA1, TPD52, KCNIP4, CALB2, NECAB1, SLC24A3, SLC24A2, DGKG, VSNL1, HPCA, RASGRP2, DOC2B	2.31097	0.00537022	0.1826
GOTERM_CC_DIRECT	GO:0005874~microtubule	160	15	KIF23, KIFC5B, GAS2L3, KIF11, PRC1, KIF18A, BIRC5, CENPE, KIF2C, NDE1, RCC2, KIF4, ASPM, MDM1, KIF20A	5.63704	4.50859e-07	8.92696e-06			GOTERM_BP_DIRECT	GO:0007155~cell adhesion	163	13	ATP1B1, ACHE, CADM2, CDHR1, TNC, AJAP1, THY1, NOV, HEPACAM, PTK2B, EPHA8, EMP2, OMG	2.97345	0.00143892	0.171741
GOTERM_CC_DIRECT	GO:0000776~kinetochore	160	13	CENPN, SGOL1, KIF18A, KNTC1, TTK, BIRC5, CENPE, CENPI, KIF2C, SPC25, NDE1, CENPA, BUB1	13.3128	2.55726e-10	1.01268e-08			KEGG_PATHWAY	mmu04024:cAMP signaling pathway	87	12	HCN2, HTR1B, ATP1B1, ADCY1, NPY, SSTR1, RAC3, GRIN2D, PDE4D, GABBR2, GRIN3A, NPY1R	5.40522	1.03864e-05	0.000815002
GOTERM_MF_DIRECT	GO:0019901~protein kinase binding	149	12	KIF11, VRK2, PRC1, RCC2, BORA, PAX6, FBXO5, CENPE, CHEK2, RPS6, RACGAP1, KIF20A	3.23744	0.00120231	0.0458345			GOTERM_BP_DIRECT	GO:0006813~potassium ion transport	163	10	HCN1, HCN2, KCNQ5, ATP1B1, KCND2, KCNK9, SLC24A3, SLC12A5, KCNK1, KCNIP4	8.73484	2.13962e-06	0.000979466
GOTERM_BP_DIRECT	GO:0043066~negative regulation of apoptotic process	161	12	STIL, ASCL1, BTG2, MIR18, BIRC5, HMGA2, HMGN5, RPS6, CTNNA1, NAA38, NR2E1, HELLS	2.38114	0.0120612	0.311662			KEGG_PATHWAY	mmu04724:Glutamatergic synapse	87	9	GRM5, ADCY1, DLGAP1, GRM3, GRIN2D, GRIN3A, SHANK1, GNG4, PLA2G4E	6.94453	3.83098e-05	0.00200291
KEGG_PATHWAY	mmu05206:MicroRNAs in cancer	70	8	KIF23, MIR18, MIR99A, IGF2BP1, HMGA2, MIR15B, MIR19A, CDCA5	3.19669	0.0112468	0.145066			GOTERM_BP_DIRECT	GO:0042493~response to drug	163	9	ALDH1A1, CDKN1A, HTR1B, ADCY1, GABRG3, PTK2B, SLC6A11, SLC12A5, ANXA1	2.94511	0.0115077	0.48451
GOTERM_CC_DIRECT	GO:0000922~spindle pole	160	7	KIF11, PRC1, CDC14A, SGOL1, KNTC1, CDC20, ASPM	8.11521	0.000222946	0.00210009			GOTERM_BP_DIRECT	GO:0007264~small GTPase mediated signal transduction	163	8	RASGRF2, RAC3, RASGRP2, DOCK9, RASGEF1A, RIT2, KNDC1, AGAP2	3.76042	0.00545171	0.341167
GOTERM_BP_DIRECT	GO:0021987~cerebral cortex development	161	6	ASCL1, NDE1, CDON, TFAP2C, NR2E1, ASPM	9.90976	0.000338885	0.0186022			GOTERM_MF_DIRECT	GO:0005267~potassium channel activity	162	7	HCN1, HCN2, KCNQ5, KCND2, KCNK9, KCNK1, KCNIP4	9.42299	9.62395e-05	0.0319139
GOTERM_BP_DIRECT	GO:2000179~positive regulation of neural precursor cell proliferation	161	5	ASCL1, NES, CDON, C330027C09RIK, NR2E1	26.7406	3.14234e-05	0.00260792			KEGG_PATHWAY	mmu04727:GABAergic synapse	87	7	GABRG1, ADCY1, GABRG3, GABRA1, GABRA5, GABBR2, GNG4	7.13965	0.000393508	0.010246
GOTERM_BP_DIRECT	GO:0000086~G2/M transition of mitotic cell cycle	161	5	NES, CHEK1, BIRC5, MASTL, CHEK2	17.0168	0.000197799	0.0148332			KEGG_PATHWAY	mmu04020:Calcium signaling pathway	87	7	GRM5, GNAL, ADCY1, TACR3, PTK2B, GRIN2D, NTSR1	3.45083	0.0149107	0.255338
GOTERM_BP_DIRECT	GO:0045165~cell fate commitment	161	5	SOX5, PAX6, NEUROG2, NR2E1, WNT8B	7.79934	0.0038083	0.140142			GOTERM_MF_DIRECT	GO:0005096~GTPase activator activity	162	7	ARHGDIG, RGS11, AGAP2, ARAP2, ARHGAP23, ADAP1, THY1	3.20783	0.0220298	0.289104
GOTERM_BP_DIRECT	GO:0001764~neuron migration	161	5	ASCL1, NDE1, PAX6, NEUROG2, ASPM	4.52865	0.0244431	0.453838			GOTERM_CC_DIRECT	GO:0043197~dendritic spine	181	6	GRM5, GRM3, KCND2, SHANK1, NTSR1, APBA1	4.40391	0.0117428	0.0906184
GOTERM_BP_DIRECT	GO:0030182~neuron differentiation	161	5	ASCL1, GPC2, BTG2, NEUROG2, WNT8B	4.42168	0.0263915	0.451573			GOTERM_MF_DIRECT	GO:0005516~calmodulin binding	162	6	CAMKV, ADCY1, RASGRF2, PCP4, RIT2, NRGN	3.55026	0.0269823	0.318925
										GOTERM_BP_DIRECT	GO:0007214~gamma-aminobutyric acid signaling pathway	163	5	GABRG1, GABRG3, GABRA1, GABRA5, GABBR2	22.1865	6.78072e-05	0.0154084
										GOTERM_BP_DIRECT	GO:0031175~neuron projection development	163	5	NPY, PTK2B, EPHA8, RAC3, TNC	3.99038	0.0363156	0.742147
