## Supplementary material for "Apigenin as a Candidate Prenatal Treatment for Trisomy 21: Effects in Human Amniocytes and the Ts1Cje Mouse Model"

### Sheet: A-GSEA-Ts1Cje Pow Vs WT Pow
	Supplementary Table 11A: GSEA Dysregulated Pathways in Untreated Ts1Cje Compared to Untreated WT Embryonic Forebrain
I- Positively Enriched Pathwaysin in Untreated Ts1Cje Compared to Untreated WT Embryonic Forebrain						II- Negatively Enriched Pathways in in Untreated Ts1Cje Compared to Untreated WT Embryonic Forebrain
GeneSet	Source	SIZE	Genotype NES	T21 Apig NES		GeneSet	Source	SIZE	Genotype NES	T21 Apig NES
IMMUNE_RESPONSE	c5	200	1.30692	-0.944793		REACTOME_G_PROTEIN_ACTIVATION	c2	27	-1.92212	-1.85353
REACTOME_INTERFERON_SIGNALING	c2	120	1.64439	1.41173		REACTOME_G_BETA_GAMMA_SIGNALLING_THROUGH_PI3KGAMMA	c2	25	-1.66362	-1.64318
TS1CJE_TRISOMIC	own	76	3.57258	3.29842		REACTOME_G_BETA_GAMMA_SIGNALLING_THROUGH_PLC_BETA	c2	20	-1.6636	-1.74702
REACTOME_P75_NTR_RECEPTOR_MEDIATED_SIGNALLING	c2	76	1.4288	1.02492		BIOCARTA_NFKB_PATHWAY	c2	23	-1.65056	0.952955
KEGG_P53_SIGNALING_PATHWAY	c2	61	1.40833	2.06795		SODIUM_CHANNEL_ACTIVITY	c5	15	-1.6471	-1.42271
PID_NOTCH_PATHWAY	c2	55	1.61801	1.15002		SODIUM_ION_TRANSPORT	c5	20	-1.63282	-1.59287
REACTOME_CIRCADIAN_CLOCK	c2	49	1.5094	-0.953558		BIOCARTA_NO2IL12_PATHWAY	c2	17	-1.63157	-0.626398
GOLGI_MEMBRANE	c5	44	1.49608	-0.737561		KEGG_STEROID_HORMONE_BIOSYNTHESIS	c2	32	-1.629	-1.50092
CYTOKINE_BINDING	c5	44	1.42497	0.96015		DETECTION_OF_CHEMICAL_STIMULUS	c5	15	-1.62546	-1.56083
HEMATOPOIETIN_INTERFERON_CLASSD200_DOMAIN_CYTOKINE_RECEPTOR_ACTIVITY	c5	31	1.66354	1.04459		INTEGRIN_COMPLEX	c5	19	-1.62497	-1.35015
EXOPEPTIDASE_ACTIVITY	c5	30	1.58796	-0.708864		MEIOTIC_CELL_CYCLE	c5	32	-1.62433	1.656
REACTOME_SYNTHESIS_OF_PIPS_AT_THE_PLASMA_MEMBRANE	c2	30	1.46997	0.956736		KEGG_CARDIAC_MUSCLE_CONTRACTION	c2	69	-1.60881	-2.25084
JAK_STAT_CASCADE	c5	30	1.46638	1.46975		RESPONSE_TO_ORGANIC_SUBSTANCE	c5	27	-1.60789	-1.1215
PID_VEGFR1_PATHWAY	c2	26	1.61326	-1.00154		REACTOME_FGFR_LIGAND_BINDING_AND_ACTIVATION	c2	21	-1.60056	0.853445
LIPID_TRANSPORT	c5	26	1.60471	-1.25502		REGULATION_OF_CYTOKINE_BIOSYNTHETIC_PROCESS	c5	36	-1.59931	-0.999567
KEGG_NICOTINATE_AND_NICOTINAMIDE_METABOLISM	c2	23	1.60104	0.996693		BIOCARTA_TNFR2_PATHWAY	c2	18	-1.57542	0.684291
SYNAPSE_ORGANIZATION_AND_BIOGENESIS	c5	22	1.59171	-1.86318		TRNA_METABOLIC_PROCESS	c5	19	-1.57254	1.16503
BIOCARTA_MTOR_PATHWAY	c2	22	1.5043	1.25186		CHROMOSOMAL_PART	c5	93	-1.5633	2.61981
REACTOME_REGULATION_OF_HYPOXIA_INDUCIBLE_FACTOR_HIF_BY_OXYGEN	c2	20	1.61091	1.09591		KEGG_HOMOLOGOUS_RECOMBINATION	c2	25	-1.54833	2.11695
REACTOME_ENOS_ACTIVATION_AND_REGULATION	c2	19	1.53205	0.842537		CYTOKINE_BIOSYNTHETIC_PROCESS	c5	39	-1.53703	-1.03007
REGULATION_OF_PROTEIN_SECRETION	c5	18	1.70756	-0.868583		REACTOME_SHC_MEDIATED_CASCADE	c2	26	-1.52965	0.948879
SYNAPTOGENESIS	c5	17	1.65026	-1.82872		REACTOME_OPIOID_SIGNALLING	c2	76	-1.52446	-2.32615
CHROMATIN_ASSEMBLY	c5	16	1.66263	1.74336		REACTOME_CHEMOKINE_RECEPTORS_BIND_CHEMOKINES	c2	45	-1.47744	-0.968183
KEGG_RENIN_ANGIOTENSIN_SYSTEM	c2	15	1.73566	-1.2346		BIOCARTA_IL1R_PATHWAY	c2	32	-1.43834	0.731685
REACTOME_OTHER_SEMAPHORIN_INTERACTIONS	c2	15	1.51814	-1.30246		REGULATION_OF_TRANSLATION	c5	86	-1.33058	0.815512

### Sheet: B-GSEA-Ts1CjeApig Vs Ts1CjePow
	Supplementary Table 11B: GSEA Dysregulated Pathways in Apigenin Treated Ts1Cje Compared to Untreated Ts1Cje Embryonic Forebrain
I- Positively Enriched Pathways in in Apigenin Treated Ts1Cje Compared to Untreated Ts1Cje Embryonic Forebrain										I- Negatively Enriched Pathways in in Apigenin Treated Ts1Cje Compared to Untreated Ts1Cje Embryonic Forebrain
Term	SIZE	source	Ts1CjeApig/Ts1CjePow Significance	Ts1CjePow/WTPow Significance	Ts1CjeApig/Ts1CjePow NES	Ts1CjePow/WTPow NES	Ts1CjeApig/WTPow NES			Term	SIZE	source	Ts1CjeApig/Ts1CjePow Significance	Ts1CjePow/WTPow Significance	Ts1CjeApig/Ts1CjePow NES	Ts1CjePow/WTPow NES	Ts1CjeApig/WTPow NES
REACTOME_CELL_CYCLE	362	c2	1	0	3.2507	-0.719524	3.2164			SYNAPTIC_TRANSMISSION	166	c5	-1	0	-2.86128	0.901058	-2.84314
REACTOME_MITOTIC_M_M_G1_PHASES	164	c2	1	0	3.05812	-0.630842	3.0811			TRANSMISSION_OF_NERVE_IMPULSE	180	c5	-1	0	-2.82355	0.907752	-2.78204
REACTOME_MITOTIC_PROMETAPHASE	85	c2	1	0	2.90987	-0.771745	2.97751			REACTOME_NEUROTRANSMITTER_RECEPTOR_BINDING_AND_DOWNSTREAM_TRANSMISSION_IN_THE_POSTSYNAPTIC_CELL	132	c2	-1	0	-2.7255	-0.897833	-2.6887
REACTOME_G2_M_CHECKPOINTS	39	c2	1	0	2.83172	-0.875982	2.77377			KEGG_CALCIUM_SIGNALING_PATHWAY	168	c2	-1	0	-2.61748	0.878511	-2.58193
PID_PLK1_PATHWAY	43	c2	1	0	2.81774	-0.915485	2.79574			GLUTAMATE_RECEPTOR_ACTIVITY	20	c5	-1	0	-2.5455	1.0522	-2.41842
REACTOME_PROCESSING_OF_CAPPED_INTRON_CONTAINING_PRE_MRNA	123	c2	1	0	2.81287	-0.537829	2.76138			BIOCARTA_NOS1_PATHWAY	20	c2	-1	0	-2.31649	0.573614	-2.24289
PID_AURORA_B_PATHWAY	36	c2	1	0	2.79844	0.534013	2.90014			REACTOME_CREB_PHOSPHORYLATION_THROUGH_THE_ACTIVATION_OF_RAS	26	c2	-1	0	-2.31621	1.01551	-2.37852
REACTOME_ACTIVATION_OF_ATR_IN_RESPONSE_TO_REPLICATION_STRESS	34	c2	1	0	2.67493	-0.752046	2.59503			REACTOME_POTASSIUM_CHANNELS	97	c2	-1	0	-2.31487	-1.29564	-2.51186
M_PHASE	110	c5	1	0	2.64773	-0.892661	2.64752			CALCIUM_CHANNEL_ACTIVITY	33	c5	-1	0	-2.31346	1.12573	-2.18466
RNA_PROCESSING	160	c5	1	0	2.62853	-0.665662	2.68044			REACTOME_VOLTAGE_GATED_POTASSIUM_CHANNELS	43	c2	-1	0	-2.17269	-1.20803	-2.1884
REACTOME_RNA_POL_I_PROMOTER_OPENING	33	c2	1	0	2.62464	-0.912764	2.66598			G_PROTEIN_SIGNALING_COUPLED_TO_CYCLIC_NUCLEOTIDE_SECOND_MESSENGER	97	c5	-1	0	-2.15952	0.920519	-2.10832
SPINDLE	38	c5	1	0	2.52554	-0.424347	2.46102			G_PROTEIN_COUPLED_RECEPTOR_PROTEIN_SIGNALING_PATHWAY	317	c5	-1	0	-2.13591	-1.09806	-2.17239
PID_ATR_PATHWAY	38	c2	1	0	2.50031	-1.4068	2.441			AMINE_RECEPTOR_ACTIVITY	32	c5	-1	0	-2.12796	-0.863031	-2.32068
REACTOME_RNA_POL_I_RNA_POL_III_AND_MITOCHONDRIAL_TRANSCRIPTION	85	c2	1	0	2.46742	0.709244	2.47152			KEGG_OLFACTORY_TRANSDUCTION	27	c2	-1	0	-2.07718	0.916094	-1.89287
REACTOME_E2F_MEDIATED_REGULATION_OF_DNA_REPLICATION	30	c2	1	0	2.46299	-1.00805	2.34036			ACETYLCHOLINE_BINDING	17	c5	-1	0	-2.07195	0.833028	-1.85852
PID_FANCONI_PATHWAY	44	c2	1	0	2.45117	-0.806579	2.52951			SYNAPTOGENESIS	17	c5	-1	1	-2.03769	1.65026	-1.82872
DNA_REPAIR	113	c5	1	0	2.43583	0.913928	2.69448			CALCIUM_ION_TRANSPORT	27	c5	-1	0	-1.99217	1.13978	-1.7352
PID_FOXM1PATHWAY	39	c2	1	0	2.35018	0.661373	2.2729			REACTOME_DAG_AND_IP3_SIGNALING	30	c2	-1	0	-1.99017	0.710665	-2.08228
KINETOCHORE	25	c5	1	0	2.34407	-0.99154	2.39417			KEGG_CARDIAC_MUSCLE_CONTRACTION	69	c2	-1	-1	-1.95544	-1.60881	-2.25084
REACTOME_DOUBLE_STRAND_BREAK_REPAIR	21	c2	1	0	2.24204	-1.04166	2.00112			CAMP_MEDIATED_SIGNALING	63	c5	-1	0	-1.88071	0.932384	-1.75018
PID_E2F_PATHWAY	68	c2	1	0	2.22901	-0.783631	2.28334			KEGG_RENIN_ANGIOTENSIN_SYSTEM	15	c2	-1	1	-1.86142	1.73566	-1.2346
REACTOME_RNA_POL_II_TRANSCRIPTION	93	c2	1	0	2.18917	0.638746	2.13596			KEGG_ALZHEIMERS_DISEASE	141	c2	-1	0	-1.78479	0.934456	-1.58823
REACTOME_FANCONI_ANEMIA_PATHWAY	18	c2	1	0	2.0712	1.39115	2.14835			SYNAPTIC_VESICLE	15	c5	-1	0	-1.76666	-1.00468	-1.71833
KEGG_MISMATCH_REPAIR	21	c2	1	0	2.05577	-1.14987	2.04541			BIOCARTA_CALCINEURIN_PATHWAY	18	c2	-1	0	-1.73765	1.39243	-1.32524
DNA_INTEGRITY_CHECKPOINT	22	c5	1	0	1.92495	-1.27744	1.92988			BIOCARTA_NO1_PATHWAY	29	c2	-1	0	-1.73453	1.31412	-1.47055
RIBOSOME_BIOGENESIS_AND_ASSEMBLY	18	c5	1	0	1.92101	-1.18497	1.87802			BIOCARTA_IGF1R_PATHWAY	21	c2	-1	0	-1.66533	1.15514	-1.65535
CYTOKINESIS	17	c5	1	0	1.91113	-0.939857	1.69644			BIOCARTA_IL7_PATHWAY	17	c2	-1	0	-1.66392	0.927702	-1.38007
RNA_DEPENDENT_ATPASE_ACTIVITY	16	c5	1	0	1.79644	-1.38772	1.33794			NEURON_PROJECTION	20	c5	-1	0	-1.61681	-0.882146	-1.84382
ATP_DEPENDENT_RNA_HELICASE_ACTIVITY	15	c5	1	0	1.74008	-1.45185	1.18896			REACTOME_NUCLEAR_RECEPTOR_TRANSCRIPTION_PATHWAY	47	c2	-1	0	-1.61609	-1.12758	-1.73455
REACTOME_APC_C_CDC20_MEDIATED_DEGRADATION_OF_MITOTIC_PROTEINS	62	c2	1	0	1.67146	0.770589	1.89009			CALMODULIN_BINDING	25	c5	-1	0	-1.5875	1.15527	-1.29715
BIOCARTA_STRESS_PATHWAY	25	c2	1	0	1.66822	-1.40084	1.15632			AXONOGENESIS	40	c5	-1	0	-1.58526	0.904339	-1.35907
WNT_SIGNALING	87	c2	1	0	1.6663	-0.623584	1.70102			STEROID_BINDING	17	c5	-1	0	-1.57056	1.33404	-1.17072
KEGG_NOTCH_SIGNALING_PATHWAY	44	c2	1	0	1.64248	0.932742	1.58407			REACTOME_SIGNALLING_BY_NGF	206	c2	-1	0	-1.55926	1.05069	-1.40404
BIOCARTA_IL12_PATHWAY	21	c2	1	0	1.64067	-0.96793	1.07159			REACTOME_CIRCADIAN_CLOCK	49	c2	-1	1	-1.41282	1.5094	-0.953558
TRANSLATION	148	c5	1	0	1.61737	-0.924407	1.3649			GTPASE_REGULATOR_ACTIVITY	124	c5	-1	0	-1.37822	1.05087	-1.37887
BIOCARTA_NO2IL12_PATHWAY	17	c2	1	-1	1.47956	-1.63157	-0.626398			PID_SYNDECAN_1_PATHWAY	45	c2	-1	0	-1.37814	0.687335	-1.39269
REACTOME_AMINO_ACID_TRANSPORT_ACROSS_THE_PLASMA_MEMBRANE	30	c2	1	0	1.44743	-1.40698	0.950654
NEGATIVE_REGULATION_OF_TRANSCRIPTION	163	c5	1	0	1.36518	-0.605373	1.28427

### Sheet: C-Pathways-T21 Apig Vs WT Pow
	Supplementary Table 11C: GSEA Dysregulated Pathways in Apigenin Treated Ts1Cje Compared to Untreated WT Embryonic Forebrain
I- Positively Enriched Pathways in in Apigenin Treated Ts1Cje Compared to Untreated WT Embryonic Forebrain										I- Negatively Enriched Pathways in in Apigenin Treated Ts1Cje Compared to Untreated WT Embryonic Forebrain
Term	SIZE	source	Ts1CjeApig/WTPow Significance	Ts1CjePow/WTPow Significance	Ts1CjeApig/WTPow NES	Ts1CjePow/WTPow NES	Ts1CjeApig/Ts1CjePow NES			Term	SIZE	source	Ts1CjeApig/WTPow Significance	Ts1CjePow/WTPow Significance	Ts1CjeApig/WTPow NES	Ts1CjePow/WTPow NES	Ts1CjeApig/Ts1CjePow NES
REACTOME_CELL_CYCLE	362	c2	1	0	3.2164	-0.719524	3.2507			SYNAPTIC_TRANSMISSION	166	c5	-1	0	-2.84314	0.901058	-2.86128
REACTOME_CELL_CYCLE_MITOTIC	293	c2	1	0	3.09416	0.703805	3.08908			TRANSMISSION_OF_NERVE_IMPULSE	180	c5	-1	0	-2.78204	0.907752	-2.82355
REACTOME_DNA_REPLICATION	183	c2	1	0	3.07569	-0.63822	3.00256			KEGG_CALCIUM_SIGNALING_PATHWAY	168	c2	-1	0	-2.58193	0.878511	-2.61748
REACTOME_DEPOSITION_OF_NEW_CENPA_CONTAINING_NUCLEOSOMES_AT_THE_CENTROMERE	44	c2	1	0	2.94505	1.24282	2.92967			REACTOME_POST_NMDA_RECEPTOR_ACTIVATION_EVENTS	32	c2	-1	0	-2.51653	1.00465	-2.55996
PID_AURORA_B_PATHWAY	36	c2	1	0	2.90014	0.534013	2.79844			REACTOME_POTASSIUM_CHANNELS	97	c2	-1	0	-2.51186	-1.29564	-2.31487
PID_PLK1_PATHWAY	43	c2	1	0	2.79574	-0.915485	2.81774			REACTOME_CREB_PHOSPHORYLATION_THROUGH_THE_ACTIVATION_OF_RAS	26	c2	-1	0	-2.37852	1.01551	-2.31621
REACTOME_G2_M_CHECKPOINTS	39	c2	1	0	2.77377	-0.875982	2.83172			REACTOME_GABA_RECEPTOR_ACTIVATION	52	c2	-1	0	-2.36598	-1.02237	-2.3842
REACTOME_RNA_POL_I_TRANSCRIPTION	55	c2	1	0	2.70072	0.845471	2.57116			REACTOME_G_ALPHA_I_SIGNALLING_EVENTS	176	c2	-1	-1	-2.35327	-1.61118	-2.04097
DNA_REPAIR	113	c5	1	0	2.69448	0.913928	2.43583			REACTOME_ION_CHANNEL_TRANSPORT	53	c2	-1	0	-2.34656	-1.01902	-2.40713
RNA_PROCESSING	160	c5	1	0	2.68044	-0.665662	2.62853			REACTOME_CREB_PHOSPHORYLATION_THROUGH_THE_ACTIVATION_OF_CAMKII	15	c2	-1	0	-2.3391	0.562369	-2.19007
REACTOME_MITOTIC_G1_G1_S_PHASES	120	c2	1	0	2.66809	0.739195	2.66584			REACTOME_OPIOID_SIGNALLING	76	c2	-1	-1	-2.32615	-1.52446	-1.85669
REACTOME_RNA_POL_I_PROMOTER_OPENING	33	c2	1	0	2.66598	-0.912764	2.62464			REACTOME_G_ALPHA_Z_SIGNALLING_EVENTS	44	c2	-1	-1	-2.29048	-1.4842	-2.06862
M_PHASE_OF_MITOTIC_CELL_CYCLE	84	c5	1	0	2.65716	0.620602	2.57506			G_PROTEIN_COUPLED_RECEPTOR_ACTIVITY	167	c5	-1	0	-2.28399	-0.940882	-2.32251
RESPONSE_TO_DNA_DAMAGE_STIMULUS	147	c5	1	0	2.6308	0.977656	2.40405			KEGG_CARDIAC_MUSCLE_CONTRACTION	69	c2	-1	-1	-2.25084	-1.60881	-1.95544
PID_FANCONI_PATHWAY	44	c2	1	0	2.52951	-0.806579	2.45117			BIOCARTA_NOS1_PATHWAY	20	c2	-1	0	-2.24289	0.573614	-2.31649
REACTOME_RNA_POL_I_RNA_POL_III_AND_MITOCHONDRIAL_TRANSCRIPTION	85	c2	1	0	2.47152	0.709244	2.46742			REACTOME_LIGAND_GATED_ION_CHANNEL_TRANSPORT	20	c2	-1	0	-2.23873	1.10912	-2.22436
SPINDLE	38	c5	1	0	2.46102	-0.424347	2.52554			REACTOME_VOLTAGE_GATED_POTASSIUM_CHANNELS	43	c2	-1	0	-2.1884	-1.20803	-2.17269
REACTOME_MEIOTIC_SYNAPSIS	52	c2	1	0	2.35248	-1.13254	2.43312			G_PROTEIN_SIGNALING_COUPLED_TO_CYCLIC_NUCLEOTIDE_SECOND_MESSENGER	97	c5	-1	0	-2.10832	0.920519	-2.15952
REACTOME_E2F_MEDIATED_REGULATION_OF_DNA_REPLICATION	30	c2	1	0	2.34036	-1.00805	2.46299			KEGG_METABOLISM_OF_XENOBIOTICS_BY_CYTOCHROME_P450	38	c2	-1	-1	-2.09169	-1.80168	-1.3545
PID_E2F_PATHWAY	68	c2	1	0	2.28334	-0.783631	2.22901			REACTOME_DAG_AND_IP3_SIGNALING	30	c2	-1	0	-2.08228	0.710665	-1.99017
PID_FOXM1PATHWAY	39	c2	1	0	2.2729	0.661373	2.35018			KEGG_GAP_JUNCTION	79	c2	-1	0	-2.0711	0.72859	-2.02178
REACTOME_RNA_POL_II_TRANSCRIPTION	93	c2	1	0	2.13596	0.638746	2.18917			BIOCARTA_CREB_PATHWAY	25	c2	-1	0	-2.05705	0.507629	-1.8961
REACTOME_APC_CDC20_MEDIATED_DEGRADATION_OF_NEK2A	20	c2	1	0	2.12089	1.21227	1.84991			REACTOME_TRAFFICKING_OF_AMPA_RECEPTORS	26	c2	-1	0	-1.95363	-0.657195	-2.02227
KEGG_P53_SIGNALING_PATHWAY	61	c2	1	1	2.06795	1.40833	1.78179			KEGG_OLFACTORY_TRANSDUCTION	27	c2	-1	0	-1.89287	0.916094	-2.07718
WNT_SIGNALING	87	c2	1	0	1.70102	-0.623584	1.6663			SYNAPSE	27	c5	-1	0	-1.87415	0.743448	-2.13047
REACTOME_RNA_POL_I_TRANSCRIPTION_INITIATION	22	c2	1	0	1.69023	0.738477	1.54417			ACETYLCHOLINE_BINDING	17	c5	-1	0	-1.85852	0.833028	-2.07195
PID_FOXOPATHWAY	47	c2	1	0	1.68935	0.70288	1.62988			NEURON_PROJECTION	20	c5	-1	0	-1.84382	-0.882146	-1.61681
KEGG_NOTCH_SIGNALING_PATHWAY	44	c2	1	0	1.58407	0.932742	1.64248			SYNAPTOGENESIS	17	c5	-1	1	-1.82872	1.65026	-2.03769
REACTOME_AUTODEGRADATION_OF_THE_E3_UBIQUITIN_LIGASE_COP1	44	c2	1	0	1.57942	0.73314	1.31936			REACTOME_SIGNALING_BY_ERBB2	94	c2	-1	0	-1.75788	0.81581	-1.71402
REACTOME_DEADENYLATION_OF_MRNA	17	c2	1	0	1.56882	-0.478507	1.46283			CAMP_MEDIATED_SIGNALING	63	c5	-1	0	-1.75018	0.932384	-1.88071
KEGG_UBIQUITIN_MEDIATED_PROTEOLYSIS	128	c2	1	0	1.53103	0.750224	1.23866			REACTOME_NGF_SIGNALLING_VIA_TRKA_FROM_THE_PLASMA_MEMBRANE	131	c2	-1	0	-1.73845	0.671921	-1.68711
PROTEIN_SERINE_THREONINE_KINASE_ACTIVITY	195	c5	1	0	1.53016	1.16101	1.18139			CALCIUM_ION_TRANSPORT	27	c5	-1	0	-1.7352	1.13978	-1.99217
REACTOME_FACTORS_INVOLVED_IN_MEGAKARYOCYTE_DEVELOPMENT_AND_PLATELET_PRODUCTION	98	c2	1	0	1.52906	0.792205	1.38203			MUSCLE_DEVELOPMENT	91	c5	-1	0	-1.55789	0.745329	-1.58893
APOPTOTIC_NUCLEAR_CHANGES	17	c5	1	0	1.52611	1.21803	1.14843			BIOCARTA_NFAT_PATHWAY	50	c2	-1	0	-1.53353	0.618697	-1.64077
DNA_POLYMERASE_ACTIVITY	18	c5	1	0	1.52427	0.984597	1.38787
PID_WNT_SIGNALING_PATHWAY	28	c2	1	0	1.51519	-0.593139	1.3731
DEOXYRIBONUCLEASE_ACTIVITY	20	c5	1	0	1.51195	-1.21714	1.54653
HORMONE_RECEPTOR_BINDING	28	c5	1	0	1.51134	0.421338	1.38746
ATPASE_ACTIVITY_COUPLED	88	c5	1	0	1.48444	-1.07048	1.74231
UNFOLDED_PROTEIN_BINDING	38	c5	1	0	1.48123	0.64757	1.53225
NUCLEOTIDYLTRANSFERASE_ACTIVITY	46	c5	1	0	1.46833	-0.725781	1.67273
GENERAL_RNA_POLYMERASE_II_TRANSCRIPTION_FACTOR_ACTIVITY	30	c5	1	0	1.46448	-0.570025	1.55169
NEGATIVE_REGULATION_OF_NUCLEOBASENUCLEOSIDENUCLEOTIDE_AND_NUCLEIC_ACID_METABOLIC_PROCESS	185	c5	1	0	1.44594	-0.803932	1.54446
ATP_BINDING	144	c5	1	0	1.43748	-0.792814	1.61022
RESPONSE_TO_STRESS	463	c5	1	0	1.43748	0.942678	1.29645
PROTEIN_FOLDING	54	c5	1	0	1.42761	-0.481885	1.49628
REACTOME_INTERFERON_SIGNALING	120	c2	1	1	1.41173	1.64439	0.949575
ADENYL_RIBONUCLEOTIDE_BINDING	151	c5	1	0	1.38368	-0.81252	1.58803
TRANSLATION	148	c5	1	0	1.3649	-0.924407	1.61737
REGULATION_OF_RNA_METABOLIC_PROCESS	426	c5	1	0	1.35581	-0.677391	1.40177
ENDOPLASMIC_RETICULUM_PART	94	c5	1	0	1.35292	0.584643	1.11448
REGULATION_OF_TRANSFERASE_ACTIVITY	147	c5	1	0	1.33942	-0.663493	1.3683
NUCLEOTIDE_BINDING	211	c5	1	0	1.33143	-0.70682	1.44924
REGULATION_OF_TRANSCRIPTIONDNA_DEPENDENT	418	c5	1	0	1.31217	-0.684512	1.36754
REACTOME_CLASS_I_MHC_MEDIATED_ANTIGEN_PROCESSING_PRESENTATION	220	c2	1	0	1.29941	0.762554	1.03286
NEGATIVE_REGULATION_OF_CELLULAR_METABOLIC_PROCESS	229	c5	1	0	1.29273	-0.810976	1.43156
PURINE_NUCLEOTIDE_BINDING	199	c5	1	0	1.29092	-0.667605	1.38505
NEGATIVE_REGULATION_OF_TRANSCRIPTION	163	c5	1	0	1.28427	-0.605373	1.36518
MACROMOLECULAR_COMPLEX_ASSEMBLY	262	c5	1	0	1.27565	0.767532	1.19664
NEGATIVE_REGULATION_OF_METABOLIC_PROCESS	231	c5	1	0	1.27511	-0.790594	1.39657

### Sheet: D-Pathways-WT Apig Vs WT Pow
	Supplementary Table 11D: GSEA Dysregulated Pathways in Apigenin Treated WT Compared to Untreated WT Embryonic Forebrain
I- Positively Enriched Pathways in in Apigenin Treated WT Compared to Untreated WT Embryonic Forebrain										I- Negatively Enriched Pathways in in Apigenin Treated WT Compared to Untreated WT Embryonic Forebrain
Term	SIZE	source	Ts1CjeApig/WTPow Significance	Ts1CjePow/WTPow Significance	Ts1CjeApig/WTPow NES	Ts1CjePow/WTPow NES	Ts1CjeApig/Ts1CjePow NES			Term	SIZE	source	Ts1CjeApig/WTPow Significance	Ts1CjePow/WTPow Significance	Ts1CjeApig/WTPow NES	Ts1CjePow/WTPow NES	Ts1CjeApig/Ts1CjePow NES
REACTOME_CELL_CYCLE	362	c2	1	0	3.2164	-0.719524	3.2507			SYNAPTIC_TRANSMISSION	166	c5	-1	0	-2.84314	0.901058	-2.16204
REACTOME_CELL_CYCLE_MITOTIC	293	c2	1	0	3.09416	0.703805	3.08908			TRANSMISSION_OF_NERVE_IMPULSE	180	c5	-1	0	-2.78204	0.907752	-2.01683
REACTOME_DNA_REPLICATION	183	c2	1	0	3.07569	-0.63822	3.00256			KEGG_CALCIUM_SIGNALING_PATHWAY	168	c2	-1	0	-2.58193	0.878511	-2.14571
REACTOME_DEPOSITION_OF_NEW_CENPA_CONTAINING_NUCLEOSOMES_AT_THE_CENTROMERE	44	c2	1	0	2.94505	1.24282	2.92967			REACTOME_POST_NMDA_RECEPTOR_ACTIVATION_EVENTS	32	c2	-1	0	-2.51653	1.00465	-2.12796
PID_AURORA_B_PATHWAY	36	c2	1	0	2.90014	0.534013	2.79844			REACTOME_POTASSIUM_CHANNELS	97	c2	-1	0	-2.51186	-1.29564	-1.69458
PID_PLK1_PATHWAY	43	c2	1	0	2.79574	-0.915485	2.81774			GLUTAMATE_RECEPTOR_ACTIVITY	20	c5	-1	0	-2.41842	1.0522	-1.65736
REACTOME_G2_M_CHECKPOINTS	39	c2	1	0	2.77377	-0.875982	2.83172			REACTOME_CREB_PHOSPHORYLATION_THROUGH_THE_ACTIVATION_OF_RAS	26	c2	-1	0	-2.37852	1.01551	-1.55189
REACTOME_RNA_POL_I_TRANSCRIPTION	55	c2	1	0	2.70072	0.845471	2.57116			KEGG_LONG_TERM_POTENTIATION	63	c2	-1	0	-2.36752	1.17331	-1.8961
DNA_REPAIR	113	c5	1	0	2.69448	0.913928	2.43583			REACTOME_GABA_RECEPTOR_ACTIVATION	52	c2	-1	0	-2.36598	-1.02237	-1.81708
REACTOME_RNA_POL_I_PROMOTER_OPENING	33	c2	1	0	2.66598	-0.912764	2.62464			REACTOME_OPIOID_SIGNALLING	76	c2	-1	-1	-2.32615	-1.52446	-2.31649
M_PHASE_OF_MITOTIC_CELL_CYCLE	84	c5	1	0	2.65716	0.620602	2.57506			G_PROTEIN_COUPLED_RECEPTOR_ACTIVITY	167	c5	-1	0	-2.28399	-0.940882	-1.60619
RESPONSE_TO_DNA_DAMAGE_STIMULUS	147	c5	1	0	2.6308	0.977656	2.40405			KEGG_CARDIAC_MUSCLE_CONTRACTION	69	c2	-1	-1	-2.25084	-1.60881	-1.38999
PID_FANCONI_PATHWAY	44	c2	1	0	2.52951	-0.806579	2.45117			REACTOME_GABA_B_RECEPTOR_ACTIVATION	38	c2	-1	0	-2.25074	-1.19432	-2.20201
REACTOME_RNA_POL_I_RNA_POL_III_AND_MITOCHONDRIAL_TRANSCRIPTION	85	c2	1	0	2.47152	0.709244	2.46742			BIOCARTA_NOS1_PATHWAY	20	c2	-1	0	-2.24289	0.573614	-1.79035
SPINDLE	38	c5	1	0	2.46102	-0.424347	2.52554			CALCIUM_CHANNEL_ACTIVITY	33	c5	-1	0	-2.18466	1.12573	-1.49776
PID_E2F_PATHWAY	68	c2	1	0	2.28334	-0.783631	2.22901			G_PROTEIN_COUPLED_RECEPTOR_PROTEIN_SIGNALING_PATHWAY	317	c5	-1	0	-2.17239	-1.09806	-1.94662
PID_FOXM1PATHWAY	39	c2	1	0	2.2729	0.661373	2.35018			KEGG_DILATED_CARDIOMYOPATHY	88	c2	-1	0	-2.15969	-1.24125	-1.56265
REACTOME_RNA_POL_II_TRANSCRIPTION	93	c2	1	0	2.13596	0.638746	2.18917			KEGG_METABOLISM_OF_XENOBIOTICS_BY_CYTOCHROME_P450	38	c2	-1	-1	-2.09169	-1.80168	-2.46235
REACTOME_APC_CDC20_MEDIATED_DEGRADATION_OF_NEK2A	20	c2	1	0	2.12089	1.21227	1.84991			REACTOME_DAG_AND_IP3_SIGNALING	30	c2	-1	0	-2.08228	0.710665	-1.65644
KEGG_P53_SIGNALING_PATHWAY	61	c2	1	1	2.06795	1.40833	1.78179			KEGG_GAP_JUNCTION	79	c2	-1	0	-2.0711	0.72859	-2.5455
WNT_SIGNALING	87	c2	1	0	1.70102	-0.623584	1.6663			KEGG_LONG_TERM_DEPRESSION	68	c2	-1	0	-2.06012	0.690915	-2.13641
REACTOME_DEADENYLATION_OF_MRNA	17	c2	1	0	1.56882	-0.478507	1.46283			REACTOME_TRAFFICKING_OF_AMPA_RECEPTORS	26	c2	-1	0	-1.95363	-0.657195	-1.69137
PID_WNT_SIGNALING_PATHWAY	28	c2	1	0	1.51519	-0.593139	1.3731			VOLTAGE_GATED_POTASSIUM_CHANNEL_COMPLEX	40	c5	-1	0	-1.91281	0.881743	-2.19127
DEOXYRIBONUCLEASE_ACTIVITY	20	c5	1	0	1.51195	-1.21714	1.54653			KEGG_OLFACTORY_TRANSDUCTION	27	c2	-1	0	-1.89287	0.916094	-1.67528
ATPASE_ACTIVITY_COUPLED	88	c5	1	0	1.48444	-1.07048	1.74231			SYNAPSE	27	c5	-1	0	-1.87415	0.743448	-1.42634
UNFOLDED_PROTEIN_BINDING	38	c5	1	0	1.48123	0.64757	1.53225			SYNAPSE_ORGANIZATION_AND_BIOGENESIS	22	c5	-1	1	-1.86318	1.59171	-1.55427
NUCLEOTIDYLTRANSFERASE_ACTIVITY	46	c5	1	0	1.46833	-0.725781	1.67273			ACETYLCHOLINE_BINDING	17	c5	-1	0	-1.85852	0.833028	-1.92941
REACTOME_INTERFERON_SIGNALING	120	c2	1	1	1.41173	1.64439	0.949575			NEURON_PROJECTION	20	c5	-1	0	-1.84382	-0.882146	-1.63688
ADENYL_RIBONUCLEOTIDE_BINDING	151	c5	1	0	1.38368	-0.81252	1.58803			KEGG_GLIOMA	61	c2	-1	0	-1.75443	0.566048	-1.72592
TRANSLATION	148	c5	1	0	1.3649	-0.924407	1.61737			CAMP_MEDIATED_SIGNALING	63	c5	-1	0	-1.75018	0.932384	-2.3842
REACTOME_CLASS_I_MHC_MEDIATED_ANTIGEN_PROCESSING_PRESENTATION	220	c2	1	0	1.29941	0.762554	1.03286			REACTOME_NGF_SIGNALLING_VIA_TRKA_FROM_THE_PLASMA_MEMBRANE	131	c2	-1	0	-1.73845	0.671921	-1.64148
NEGATIVE_REGULATION_OF_CELLULAR_METABOLIC_PROCESS	229	c5	1	0	1.29273	-0.810976	1.43156			REACTOME_TRAFFICKING_OF_GLUR2_CONTAINING_AMPA_RECEPTORS	15	c2	-1	0	-1.69485	0.943393	-1.67084
PURINE_NUCLEOTIDE_BINDING	199	c5	1	0	1.29092	-0.667605	1.38505			KEGG_AXON_GUIDANCE	126	c2	-1	0	-1.67292	1.04048	-1.8099
NEGATIVE_REGULATION_OF_TRANSCRIPTION	163	c5	1	0	1.28427	-0.605373	1.36518			KEGG_MAPK_SIGNALING_PATHWAY	252	c2	-1	0	-1.62153	-0.858805	-1.9602
MACROMOLECULAR_COMPLEX_ASSEMBLY	262	c5	1	0	1.27565	0.767532	1.19664			KEGG_OXIDATIVE_PHOSPHORYLATION	101	c2	-1	0	-1.58837	-1.21207	-1.44039
NEGATIVE_REGULATION_OF_METABOLIC_PROCESS	231	c5	1	0	1.27511	-0.790594	1.39657			KEGG_ALZHEIMERS_DISEASE	141	c2	-1	0	-1.58823	0.934456	-1.77169
										MUSCLE_DEVELOPMENT	91	c5	-1	0	-1.55789	0.745329	-2.82355
										BIOCARTA_NFAT_PATHWAY	50	c2	-1	0	-1.53353	0.618697	-1.76723
										RESPONSE_TO_HYPOXIA	27	c5	-1	0	-1.51261	-1.03789	-1.85669
										KEGG_RETINOL_METABOLISM	32	c2	-1	-1	-1.48322	-1.5526	-1.23882
										REGULATION_OF_HEART_CONTRACTION	24	c5	-1	0	-1.44433	-1.28649	-1.1972
