## Supplementary material for "Apigenin as a Candidate Prenatal Treatment for Trisomy 21: Effects in Human Amniocytes and the Ts1Cje Mouse Model"

### Sheet: A-DAVID-Ts1Cje Pow Vs WT Pow
Supplementary Table 12A: DAVID Dysregulated Pathways in Untreated Ts1Cje Compared to Untreated WT Embryonic Forebrain
Ingenuity Canonical Pathways	-log(p-value)	Ratio	Molecules
Interferon Signaling	4.34	0.143	IFITM3,OAS1,IFNGR2,IFNAR2,IFNAR1
Role of JAK1, JAK2 and TYK2 in Interferon Signaling	2.66	0.13	IFNGR2,IFNAR2,IFNAR1
Th1 and Th2 Activation Pathway	2.33	0.0389	APH1A,HLA-DMB,CCR8,IFNGR2,IL10RB,GATA3,IFNAR1
T Helper Cell Differentiation	2.08	0.0571	HLA-DMB,IFNGR2,IL10RB,GATA3
Neuroinflammation Signaling Pathway	1.27	0.0236	KLK3,APH1A,HLA-DMB,IFNGR2,IFNA4,KCNJ6,NOS2
Clathrin-mediated Endocytosis Signaling	1.09	0.0248	SYNJ1,RPS27A,SERPINA1,ITGB8,FGF7
Nicotine Degradation III	1.06	0.0465	UGT2A1,UGT1A7 (includes others)

### Sheet: B-DAVID-Ts1CjeApig Vs Ts1CjePow
Supplementary Table 12B: DAVID Dysregulated Pathways in Apigenin Treated Ts1Cje Compared to Untreated Ts1Cje Embryonic Forebrain
Ingenuity Canonical Pathways	-log(p-value)	Ratio	Molecules
Mitotic Roles of Polo-Like Kinase	3.8	0.111	KIF23,CDC20,WEE1,PRC1,PPP2R2C,KIF11,CHEK2
Cell Cycle: G2/M DNA Damage Checkpoint Regulation	3.51	0.12	WEE1,CDKN1A,TOP2A,BORA,CHEK2,CHEK1
Aryl Hydrocarbon Receptor Signaling	2.46	0.0597	RXRG,ALDH1A1,CCND2,CDKN1A,CDK6,RBL1,CHEK2,CHEK1
Role of CHK Proteins in Cell Cycle Checkpoint Control	2.4	0.0877	CDKN1A,PPP2R2C,CLSPN,CHEK2,CHEK1
Glutamate Receptor Signaling	2.4	0.0877	GRIN1,SLC1A6,GRM3,GRIN2D,GRIN3A
p53 Signaling	2.36	0.0636	CCND2,GADD45G,CDKN1A,BIRC5,CHEK2,CHEK1,SERPINE2
Opioid Signaling Pathway	2.31	0.0462	NOS1,GRIN1,GRIN2D,RGS7,PENK,ADCY1,PRKAR1B,RAC3,GNAL,SLC12A5,GRIN3A
Gαi Signaling	2.1	0.0569	GNG4,GABBR2,HTR1B,GRM3,RGS7,ADCY1,PRKAR1B
GABA Receptor Signaling	2.1	0.0638	GABRG3,GABBR2,SLC6A11,GABRA5,ADCY1,GABRA1
cAMP-mediated signaling	2.03	0.0444	GABBR2,HTR1B,GRM3,RGS7,ADCY1,LHCGR,PRKAR1B,MC4R,AKAP7,GNAL
Dopamine-DARPP32 Feedback in cAMP Signaling	2	0.05	NOS1,GRIN1,GRIN2D,ADCY1,PRKAR1B,PPP2R2C,GRIN3A,CALY
nNOS Signaling in Neurons	1.99	0.087	NOS1,GRIN1,GRIN2D,GRIN3A
Dopamine Receptor Signaling	1.88	0.0658	ADCY1,PRKAR1B,PPP2R2C,SLC18A2,CALY
ATM Signaling	1.52	0.0532	GADD45G,CDKN1A,PPP2R2C,CHEK2,CHEK1
G-Protein Coupled Receptor Signaling	1.43	0.0356	GABBR2,HTR1B,PTK2B,GRM3,RGS7,ADCY1,LHCGR,PRKAR1B,MC4R,GNAL
RhoGDI Signaling	1.4	0.0409	RND2,GNG4,CDH7,CDH9,ARHGDIG,RHOF,GNAL
CREB Signaling in Neurons	1.34	0.0374	GNG4,GRIN1,GRM3,GRIN2D,ADCY1,PRKAR1B,POLR2K,GNAL
Ephrin Receptor Signaling	1.33	0.0395	GNG4,GRIN1,EPHA6,GRIN2D,RAC3,GNAL,GRIN3A
Neuroinflammation Signaling Pathway	1.31	0.0338	GRIN1,GABRG3,GABBR2,SLC6A11,GABRA5,GRIN2D,CALB2,GABRA1,BIRC5,GRIN3A

### Sheet: C-DAVID-Ts1CjeApig Vs WTPow
Supplementary Table 12C: DAVID Dysregulated Pathways in Apigenin Treated Ts1Cje Compared to Untreated WT Embryonic Forebrain
Ingenuity Canonical Pathways	-log(p-value)	Ratio	Molecules
CREB Signaling in Neurons	3.93	0.0607	GNG4,CACNG2,CACNG3,FGFR3,GRIN1,GRM3,GRIN2D,ADCY1,PRKAR1B,POLR2K,PLCH1,GNAL,PRKCB
Dopamine-DARPP32 Feedback in cAMP Signaling	3.88	0.0688	NOS1,GRIN1,GRIN2D,ADCY1,PRKAR1B,PPP2R2C,DRD2,PLCH1,GRIN3A,CALY,PRKCB
GABA Receptor Signaling	3.59	0.0851	CACNG3,CACNG2,GABRG3,GABBR2,SLC6A11,GABRA5,ADCY1,RPS27A
Opioid Signaling Pathway	3.48	0.0546	NOS1,GRIN1,GRIN2D,RAC3,SLC12A5,GRIN3A,CACNG3,CACNG2,PENK,ADCY1,PRKAR1B,GNAL,PRKCB
Neuropathic Pain Signaling In Dorsal Horn Neurons	3.05	0.0708	FGFR3,GRIN1,GRM3,GRIN2D,PRKAR1B,PLCH1,GRIN3A,PRKCB
Synaptic Long Term Depression	3.04	0.0588	CACNG3,NOS1,CACNG2,IGF1,GRM3,PPP2R2C,PLA2G7,GNAL,PLCH1,PRKCB
nNOS Signaling in Neurons	2.9	0.109	NOS1,GRIN1,GRIN2D,GRIN3A,PRKCB
Synaptic Long Term Potentiation	2.81	0.065	GRIN1,GRM3,GRIN2D,ADCY1,PRKAR1B,PLCH1,GRIN3A,PRKCB
GPCR-Mediated Nutrient Sensing in Enteroendocrine Cells	2.49	0.0642	CACNG3,GNG4,CACNG2,ADCY1,PRKAR1B,PLCH1,PRKCB
Glutamate Receptor Signaling	2.48	0.0877	GRIN1,SLC1A6,GRM3,GRIN2D,GRIN3A
p53 Signaling	2.47	0.0636	FGFR3,GADD45G,PLAGL1,CDKN1A,BIRC5,CHEK2,CHEK1
G Beta Gamma Signaling	2.3	0.0593	CACNG3,GNG4,CACNG2,ADCY1,PRKAR1B,GNAL,PRKCB
Netrin Signaling	2.26	0.0781	CACNG3,CACNG2,ABLIM3,PRKAR1B,RAC3
Gαi Signaling	2.2	0.0569	GNG4,GABBR2,GRM3,RAP1GAP,ADCY1,PRKAR1B,DRD2
Ephrin B Signaling	2.05	0.0694	GNG4,ITSN1,ACP1,RAC3,GNAL
Aryl Hydrocarbon Receptor Signaling	2.01	0.0522	RXRG,ALDH1A1,CDKN1A,DHFR,GSTP1,CHEK2,CHEK1
Androgen Signaling	1.99	0.0519	CACNG3,GNG4,CACNG2,PRKAR1B,POLR2K,GNAL,PRKCB
Dopamine Receptor Signaling	1.95	0.0658	ADCY1,PRKAR1B,PPP2R2C,DRD2,CALY
Cell Cycle: G2/M DNA Damage Checkpoint Regulation	1.93	0.08	CDKN1A,BORA,CHEK2,CHEK1
G-Protein Coupled Receptor Signaling	1.93	0.0391	FGFR3,GABBR2,PTK2B,GRM3,RAP1GAP,ADCY1,LHCGR,PRKAR1B,DRD2,GNAL,PRKCB
Amyotrophic Lateral Sclerosis Signaling	1.89	0.055	NOS1,FGFR3,GRIN1,IGF1,GRIN2D,GRIN3A
Ephrin Receptor Signaling	1.87	0.0452	GNG4,GRIN1,ITSN1,GRIN2D,ACP1,RAC3,GNAL,GRIN3A
Role of NFAT in Cardiac Hypertrophy	1.78	0.0409	CACNG3,GNG4,CACNG2,FGFR3,IGF1,ADCY1,PRKAR1B,PLCH1,PRKCB
Axonal Guidance Signaling	1.6	0.0318	GNG4,NTF3,ITSN1,RAC3,PLCH1,MET,FGFR3,IGF1,LINGO1,ABLIM3,PRKAR1B,ACE,GNAL,PRKCB
ERK/MAPK Signaling	1.58	0.04	FGFR3,H3F3A/H3F3B,PTK2B,VRK2,PRKAR1B,PPP2R2C,RAC3,PRKCB
Neuroinflammation Signaling Pathway	1.42	0.0338	FGFR3,GRIN1,GABRG3,GABBR2,SLC6A11,GABRA5,GRIN2D,CALB2,BIRC5,GRIN3A
cAMP-mediated signaling	1.33	0.0356	GABBR2,GRM3,RAP1GAP,ADCY1,LHCGR,PRKAR1B,DRD2,GNAL
Calcium Signaling	1.21	0.0355	CACNG3,CACNG2,GRIN1,ATP2B3,GRIN2D,PRKAR1B,GRIN3A

### Sheet: D-DAVID-WTApig Vs WTPow
Supplementary Table 12C: DAVID Dysregulated Pathways in Apigenin Treated WT Compared to Untreated WT Embryonic Forebrain
Ingenuity Canonical Pathways	-log(p-value)	Ratio	Molecules
Mitotic Roles of Polo-Like Kinase	4.72	0.127	KIF23,ESPL1,CDC20,PRC1,FBXO5,PPP2R2C,KIF11,CHEK2
ATM Signaling	4.24	0.0957	RAD51,FANCD2,GADD45G,CDKN1A,PPP2R2C,CREB5,CDK2,CHEK2,CHEK1
GABA Receptor Signaling	4.24	0.0957	CACNG2,GABRG3,GABBR2,SLC6A11,GABRA5,GABRG1,ADCY1,RPS27A,GABRA1
Neuroinflammation Signaling Pathway	3.4	0.0507	GABRG3,GABBR2,SLC6A11,PLA2G4E,GABRA5,GABRG1,KLK3,GRIN2D,CALB2,PLA2G4C,IFNA4,GABRA1,CREB5,BIRC5,GRIN3A
Cell Cycle: G2/M DNA Damage Checkpoint Regulation	2.66	0.1	CDKN1A,TOP2A,BORA,CHEK2,CHEK1
Role of CHK Proteins in Cell Cycle Checkpoint Control	2.41	0.0877	CDKN1A,PPP2R2C,CDK2,CHEK2,CHEK1
Opioid Signaling Pathway	2.33	0.0462	CACNG2,GRIN2D,PENK,ADCY1,PRKAR1B,RGS11,CREB5,RAC3,GNAL,SLC12A5,GRIN3A
CREB Signaling in Neurons	2.2	0.0467	GRM5,GNG4,CACNG2,GRM3,GRIN2D,ADCY1,PRKAR1B,POLR2K,CREB5,GNAL
Synaptic Long Term Potentiation	2.11	0.0569	GRM5,GRM3,GRIN2D,ADCY1,PRKAR1B,CREB5,GRIN3A
Gαi Signaling	2.11	0.0569	GNG4,GABBR2,HTR1B,GRM3,NPY1R,ADCY1,PRKAR1B
Dopamine-DARPP32 Feedback in cAMP Signaling	2.02	0.05	GUCY1A1,GRIN2D,ADCY1,PRKAR1B,PPP2R2C,CREB5,GRIN3A,CALY
ERK/MAPK Signaling	1.93	0.045	PLA2G4E,PTK2B,VRK2,PLA2G4C,PRKAR1B,DUSP4,PPP2R2C,CREB5,RAC3
G-Protein Coupled Receptor Signaling	1.82	0.0391	GRM5,GABBR2,HTR1B,PTK2B,GRM3,NPY1R,ADCY1,PRKAR1B,DUSP4,CREB5,GNAL
p53 Signaling	1.8	0.0545	GADD45G,CDKN1A,BIRC5,CDK2,CHEK2,CHEK1
cAMP-mediated signaling	1.63	0.04	GABBR2,HTR1B,GRM3,NPY1R,ADCY1,PRKAR1B,DUSP4,CREB5,GNAL
Ephrin Receptor Signaling	1.34	0.0395	GNG4,EPHA8,GRIN2D,CREB5,RAC3,GNAL,GRIN3A
