## Supplementary material for "Apigenin as a Candidate Prenatal Treatment for Trisomy 21: Effects in Human Amniocytes and the Ts1Cje Mouse Model"

### Sheet: A-Regulators Ts1CjePowVsWTPow
	Supplementary Table 13A: Upstream Regulators in Untreated Ts1Cje Compared to Untreated WT Embryonic Forebrain
Upstream Regulator	Expr Fold Change in dataset	Molecule Type	Predicted Activation State	Activation z-score	p-value of overlap	Target molecules in dataset
AGO2		translation regulator	Activated	2.782	4.27e-06	mir-10,mir-103,mir-130,mir-15,mir-368,mir-379,mir-384,mir-665
TNF		cytokine	Activated	2.395	0.285	CSGALNACT1,IFNAR2,IFNGR2,LHCGR,PCP4,RCAN1,SOD1
APP		other	Activated	2.25	0.00168	APH1A,CPNE6,Ctla2a/Ctla2b,DYRK1A,ETS2,HPCA,IFI16,Igtp,KLK3,let-7,Ly6a, mir-10,NOS2,PCP4,RCAN1,SHISA3,SHOX2,SOD1,TUFM
VEGFA		growth factor	Activated	2.148	0.0734	ATP5PO,ETS2,mir-10,RCAN1,TUFM
ESR1		ligand-dependent nuclear receptor	Activated	2	0.00186	CAV1,CLIC6,KCNE2,NOS2,TC2N
L-dopa		chemical - endogenous mammalian	Activated	1.897	0.194	B3GALT5,CLIC6,ETS2,HPCA,IFNAR2,OPALIN,PPP4R4,SP7,WDR17,WRB
DICER1		enzyme	Activated	1.786	0.000314	Klra7,let-7,mir-10,mir-15,mir-19,mir-665,mir-708,SCN11A
TP53		transcription regulator	Activated	1.504	0.00964	Abcb1b,CAV1,DDIT4,IFI16,Ly6a ,mir-15,MIS18A,NOS2,SLC5A3,SP7
CBFB		transcription regulator		-1.067	0.00492	CCR6,Gzmb,KLK3,SP7
AR		ligand-dependent nuclear receptor		-1.067	0.00258	DYRK1A,FGF7,KLK3,mir-10,SP6
TMEM173		other		-1.103	0.000386	IFI16,IFNA4,NOS2,OAS1
IL7		cytokine		-1.387	0.00168	CCR9,CD2,GATA3,Gzmb,IGHM,Ly6a
PTGER4		g-protein coupled receptor	Inhibited	-1.622	0.000708	Ctla2a/Ctla2b,IFI16,Igtp,let-7,mir-10,NOS2,SHISA3
SPIB		transcription regulator	Inhibited	-1.925	0.00584	CCR9,IFNA4,KLK3,LILRB3

### Sheet: B-Regulators Ts1CjApiVsTs1CjPow
	Supplementary Table 13B: Upstream Regulators in Apigenin Ts1Cje Compared to Untreated Ts1Cje Embryonic Forebrain
Upstream Regulator	Expr Fold Change in dataset	Molecule Type	Predicted Activation State	Activation z-score	p-value of overlap	Target molecules in dataset
PTGER2		g-protein coupled receptor	Activated	3.606	3.45e-09	BUB1B,CEP55,ECT2,HIST1H2AB,KIF11,KIF15,KIF2C,NEK2,PBK,PRC1,RACGAP1,SPAG5,TPX2
HGF		growth factor	Activated	3.239	1.64e-06	BIRC5,BUB1B,CCNF,CDC20,CDC6,EMP2,GPSM2,GRB10,HELLS,HMMR,KIF11,KIF15,KIF2C,MCM2,MET,NDC80,NEK2,PRC1,PTPRR,SOX2,TPX2
EP400		other	Activated	3	4.51e-09	CCNF,CDC20,CDC6,MCM3,NCAPG2,NEK2,PSRC1,RBL1,UHRF1
HTT		transcription regulator	Activated	2.412	0.00368	GABRA1,GNAL,GRIN1,GRIN2D,GRM3,MAN1A1,NEFL,NOS1,NPY,NTS,PCP4,PENK,RASGRP2,RXRG,Serpina3g (includes others),TFAP2C,VSNL1
FOXO1		transcription regulator	Activated	2.359	9e-06	BIRC5,CCNF,CDKN1A,DLGAP5,KIF11,LHCGR,NCAPG,NEK2,NOV,NPY,PBK,PRC1,SOX2,SPC25
CREB1		transcription regulator	Activated	2.299	1.06e-09	ACHE,ALOXE3,BTG2,CALB2,CALN1,CAMKV,CDKN1A,DGKK,FGF19,GABRA5,GADD45G,GDA,GNAL,KCND2,mir-15,mir-329,NPY,Nrgn,NTSR1,PENK,PTPRR,RAC3,SCG2,SCN3B,SLC18A2,SLC6A11,TMEFF2,ZDHHC23
RUNX1		transcription regulator	Activated	2.213	0.0158	BTG2,CDKN1A,GATA3,Ly6a (includes others),MET
FOXM1		transcription regulator	Activated	2.011	9.23e-08	ACE,BIRC5,CCND2,CCNF,CDC20,CDKN1A,Nes,SOX2
ISL1		transcription regulator	Activated	2	0.0359	AJAP1,CALB2,NPY,OLIG1
REST		transcription regulator	Activated	2	0.00348	GRIN1,Nes,PENK,SLC12A5
POU4F1		transcription regulator	Activated	2	0.0948	AJAP1,CALB2,NPY,OLIG1
LCN2		transporter	Activated	2	0.0167	CKAP2,KIF11,KIF23,NDE1
IL7		cytokine	Activated	1.982	0.0577	CCND2,CDK6,GATA3,IGHM,Ly6a (includes others)
Irgm1		other	Inhibited	-1.633	8.81e-05	DTL,NCAPG,NEK2,RRM2,RSAD2,SPAG5
FMR1		translation regulator	Inhibited	-1.701	0.00321	DGKK,DLGAP1,GRIN1,KCND2,SHANK1
DYRK1A		kinase	Inhibited	-1.987	0.000178	CDC6,CDKN1A,KNTC1,MCM3
cyclic AMP		chemical - endogenous mammalian	Inhibited	-2	0.0488	CCND2,GATA3,KIF23,LHCGR
PTF1A		transcription regulator	Inhibited	-2	0.00388	CALB2,GRM3,NPY,TFAP2B
RAF1		kinase	Inhibited	-2	0.0393	CDKN1A,CDON,NPY,OPCML
BDNF		growth factor	Inhibited	-2.009	0.000214	CALB2,CCND2,CDKN1A,GDA,GPC4,GRIN1,mir-329,NOS1,NPY,PENK,PRKAR1B,SH3BGRL2,SLC12A5,VSNL1
GATA1		transcription regulator	Inhibited	-2.138	3.37e-05	BTG2,CCND2,CDK6,FSD1L,GATA3,MCM3,RAD54L,RBL1,TOP2A
progesterone		chemical - endogenous mammalian	Inhibited	-2.177	0.0386	ACE,CDKN1A,NPY,NR3C2,PTGDS
IL1B		cytokine	Inhibited	-2.369	1	ACHE,CDKN1A,EGLN3,GATA3,PENK,PTGDS,RSAD2,VSNL1
PAX6	1.44	transcription regulator	Inhibited	-2.425	0.00061	CCND2,CDC6,CDCA2,CDCA7,CDK6,IQGAP3,MCM3,POLR2K,TNC
EGR2		transcription regulator	Inhibited	-2.433	0.0302	CDKN1A,GATA3,GLRA1,mir-17,S100A1,SCD
BNIP3L		other	Inhibited	-2.985	5.06e-07	CHEK1,CKAP2,GPSM2,KIF11,PTK2B,RAD54L,RBL1,RRM2,TOP2A

### Sheet: C-Regulators T21Apig Vs EupUntr
	Supplementary Table 13C: Upstream Regulators in Apigenin Ts1Cje Compared to Untreated WT Embryonic Forebrain
Upstream Regulator	Expr Fold Change in dataset	Molecule Type	Predicted Activation State	Activation z-score	p-value of overlap	Target molecules in dataset
HGF		growth factor	Activated	3.314	6.17e-06	ADORA2A,AKAP13,BIRC5,BUB1B,CASP2,CDC14A,CDC20,CDC25A,CDK2,CENPF,CKS1B,CNBP,DBF4,DOK5,DUSP4,EGR1,EMP2,EPHA4,FAIM2,GRB10,ITGA2,ITGB1,ITGB8,KIF11,KIF20B,KIF2C,MAT2A,MCL1,MCM2,MCM5,MELK,MET,NEK2,NR4A1,PDGFA,PRC1,PTPRR,RCC1,SKP2,SMAD5,SOX2,STIL,TPX2,TRIB2,TRPC4,TTK,VIM
PTGER2		g-protein coupled receptor	Activated	3.162	1.86e-06	ECT2,HIST1H2AB,KIF11,MASTL,MELK,NEK2,PBK,PRC1,RACGAP1,STIL
HTT		transcription regulator	Activated	2.75	1.34e-05	CLIC6,CPNE5,DRD2,GNAL,GRIN1,GRIN2D,GRM3,Hamp/Hamp2,HPCA,KCNIP2,NOS1,NPY,NTS,PENK,PPP1R16B,PRKCB,RAP1GAP,RASGRP2,RXRG,SERPINA1,Serpina3g,VSNL1
EP400		other	Activated	2.449	1.83e-05	CCNF,H2AFZ,MCM3,NCAPG2,NEK2,UHRF1
DICER1		enzyme	Activated	2.399	0.00152	CDKN1A,CHD7,let-7,mir-10,mir-15,mir-17,mir-181,mir-19,mir-30
AGO2		translation regulator	Activated	2.396	0.00358	mir-10,mir-15,mir-17,mir-181,mir-329,mir-340
MYC		transcription regulator	Activated	2.345	0.153	CDKN1A,GART,H2AFZ,MIR17HG,PSAT1,RPL21,SERPINA1,SUMO1,THY1
CREB1		transcription regulator	Activated	2.299	3.83e-10	ACHE,ALOXE3,BTG2,CALB2,CALN1,CAMKV,CDKN1A,DGKK,FGF19,GABRA5,GADD45G,GDA,GNAL,GPR12,HPCA,KCND2,KCNIP2,mir-15,mir-329,NPY,Nrgn,NTSR1,PCDH11X,PENK,PTPRR,RAC3,SLC6A11,ZDHHC23
FOXO1		transcription regulator	Activated	2.173	2.58e-05	BIRC5,CCNF,CDKN1A,DLGAP5,KIF11,KIF18A,LHCGR,NEK2,NOV,NPY,PBK,PRC1,SPC25
FOS		transcription regulator	Inhibited	-1.633	0.0348	CDON,HMMR,MET,NPY,NTS,PCDH11X,PENK,PLAGL1,RAP1GAP,SCD
NFE2L2		transcription regulator	Inhibited	-1.698	0.0316	GSTP1,HPCA,PRKCB,SYT5,VSNL1
EGF		growth factor	Inhibited	-1.8	0.102	CDKN1A,GSTP1,IGF1,mir-10,SCD
IL1B		cytokine	Inhibited	-1.824	0.177	ACHE,CD55,CDKN1A,Hamp/Hamp2,IGF1,ITGB8,NFYB,PENK,PTGDS,ST18,THY1,VSNL1
ADORA2A		g-protein coupled receptor	Inhibited	-1.982	0.105	ATP2B3,CAMKV,HPCA,PENK
PTF1A		transcription regulator	Inhibited	-2	0.00331	CALB2,GRM3,NPY,TFAP2B
RAF1		kinase	Inhibited	-2	0.0342	CDKN1A,CDON,NPY,OPCML
BNIP3L		other	Inhibited	-2.236	0.00244	CHEK1,KIF11,PTK2B,RAD54L,RRM2
Irgm1		other	Inhibited	-2.236	0.000675	BUB1,DTL,NEK2,RRM2,STIL
BDNF		growth factor	Inhibited	-2.36	3.55e-05	CALB2,CDKN1A,DRD2,GDA,GPC4,GRIN1,KCNIP2,mir-10,mir-329,NOS1,NPY,PENK,PRKAR1B,SLC12A5,VSNL1
BNIP3L		other	Inhibited	-3.873	9.27e-10	AURKA,CCNA2,CCNE2,CDKN3,CENPE,CENPF,FANCD2,KIF11,MYBL2,NUF2,PRIM1,RRM2,SFRP1,SGO1,TOP2A
